# FAK activity sustains intrinsic and acquired ovarian cancer resistance to platinum chemotherapy

**DOI:** 10.1101/594184

**Authors:** Carlos J. Díaz Osterman, Duygu Ozmadenci, Elizabeth G. Kleinschmidt, Kristin N. Taylor, Allison M. Barrie, Shulin Jiang, Lisa M. Bean, Florian J. Sulzmaier, Christine Jean, Isabelle Tancioni, Kristen Anderson, Sean Uryu, Edward A. Cordasco, Jian Li, Xiao Lei Chen, Guo Fu, Marjaana Ojalill, Pekka Rappu, Jyrki Heino, Adam M. Mark, Guorong Xu, Kathleen M. Fisch, Vihren N. Kolev, David T. Weaver, Jonathan A. Pachter, Balázs Győrffy, Michael T. McHale, Denise C. Connolly, Alfredo Molinolo, Dwayne G. Stupack, David D. Schlaepfer

**Author notes:** authors contributed equally to this study (Carlos J. Díaz Osterman, Duygu Ozmadenci, Elizabeth G. Kleinschmidt, Kristin N. Taylor, Allison M. Barrie, Shulin Jiang, Lisa M. Bean, Florian J. Sulzmaier). Co-corresponding authors: David D. Schlaepfer, Ph.D.; Dwayne G. Stupack, Ph.D., Department of Obstetrics, Gynecology, and Reproductive Sciences UCSD Moores Cancer Center 3855 Health Sciences Dr., MC 0803 La Jolla, CA 92093. INSERM UMR1037, Centre de Recherches en Cancérologie de Toulouse, France (Christine Jean).

## Abstract

Gene copy number changes, cancer stem cell (CSC) increases, and platinum chemotherapy resistance contribute to poor prognosis in patients with recurrent high grade serous ovarian cancer (HGSOC). CSC phenotypes involving Wnt-β-catenin and aldehyde dehydrogenase activities, platinum resistance, and tumor initiating frequency are here associated with spontaneous genetic gains, including genes encoding <u>*K*</u>*RAS*, <u>*M*</u>*YC* and <u>*F*</u>*AK*, in a new murine model of ovarian cancer (KMF). Noncanonical FAK signaling was sufficient to sustain human and KMF tumorsphere proliferation, CSC survival, and platinum resistance. Increased FAK tyrosine phosphorylation occurred in HGSOC patient tumors surviving neo-adjuvant platinum and paclitaxel chemotherapy and platinum resistant tumorspheres acquired FAK dependence for growth. Importantly, combining a pharmacologic FAK inhibitor with platinum overcame chemoresistance and triggered apoptosis *in vitro* and *in vivo*. Knockout, rescue, genomic and transcriptomic analyses collectively identified more than 400 genes regulated along a FAK/β-catenin/Myc axis impacting stemness and DNA repair in HGSOC, with 66 genes gained in a majority of Cancer Genome Atlas samples. Together, these results support combinatorial testing of FAK inhibitors for the treatment of recurrent ovarian cancer.

**Graphical Summary:** 

**Key Points:**

- High grade serous ovarian carcinoma tumors contain *PTK2* (FAK) 8q24.3 gains associated with prognostic differences.
- KMF, a new murine ovarian cancer model with <u>K</u>-Ras, <u>M</u>yc, and <u>F</u>AK gene gains and intrinsic platinum resistance.
- FAK activation in tumors surviving platinum chemotherapy promotes cancer stem cell survival.
- FAK facilitates a β-catenin-Myc signaling axis controlling gene expression supporting platinum resistance.
- FAK activity is essential for KMF tumor growth and is a targetable cellular adaptation of platinum resistance.
