## Supplemental Table S5 for "FAK activity sustains intrinsic and acquired ovarian cancer resistance to platinum chemotherapy"

### Sheet: PTK2 signature
Supplemental Table 2. PTK2 gene signature in high grade serous ovarian cancer. List of 36 genes that show copy number fold-change at least =2. Direction: up in gain and down is loss. Difference in relapse-free survival, HR = 1.37, p = 0.0024, and 575 patient samples.
Gene	Expression_mut	Expression_wild	FC	direction	MW pvalue
BEX1	49.5	404	8.16	down	3.52e-07
ST6GALNAC3	113.5	261	2.3	down	8.94e-06
ASB9	89	192	2.16	down	9.35e-06
GDAP1	158.5	332	2.09	down	9.79e-06
USP44	47.5	133	2.8	down	1.01e-05
CACNA1D	97.5	254	2.61	down	1.66e-05
PLCXD2	79.5	160	2.01	down	1.74e-05
ATOH8	221.5	554	2.5	down	3.56e-05
MAOA	361	832	2.3	down	5.62e-05
PKIA	102	329	3.23	down	6.51e-05
VWA2	229.5	525	2.29	down	9.46e-05
PYCRL	2591.5	1122	2.31	up	2.36e-14
FAM83H	15188.5	6900	2.2	up	6.22e-13
C8ORF55	6436	2581	2.49	up	2.48e-12
PARP10	7331.5	3597	2.04	up	7.63e-12
CYC1	16208	7273	2.23	up	1e-11
NRBP2	6674.5	2965	2.25	up	1.26e-11
GSDMD	3685.5	1796	2.05	up	1.35e-11
RHPN1	2669.5	1281	2.08	up	1.66e-09
PTP4A3	4267	2104	2.03	up	1.77e-09
OPLAH	2296.5	1089	2.11	up	2.37e-09
C8ORF51	355	171	2.08	up	2.45e-09
MFSD3	2008	952	2.11	up	6.14e-09
SLC39A4	5800.5	2559	2.27	up	1.21e-08
PLEC	47607	23530	2.02	up	5.84e-07
ST6GALNAC5	1884.5	618	3.05	up	3.81e-06
KIAA1875	195	87	2.24	up	1.08e-05
GPT	325	143	2.27	up	1.61e-05
SPON1	60789.5	25696	2.37	up	1.78e-05
LYNX1	871.5	276	3.16	up	2.89e-05
EPPK1	4256.5	1642	2.59	up	2.97e-05
PTGER3	329.5	60	5.49	up	3.6e-05
KRT14	193	35	5.51	up	7.11e-05
NRP2	3886	1939	2	up	8.14e-05
ATP10A	649.5	310	2.1	up	8.23e-05
TNFRSF11B	568	268	2.12	up	8.88e-05
