## Supplemental Table S8 for "FAK activity sustains intrinsic and acquired ovarian cancer resistance to platinum chemotherapy"

### Sheet: Sheet1
hgvsID	Gene.knownGene	ExonicFunc.knownGene	AAChange.knownGene
chr1:g.90155239A>G	Heatr7b1	nonsynonymous SNV	Heatr7b1:uc011wov.1:exon40:c.A4699G:p.S1567G
chr5:g.14938347A>C	Speer4e	nonsynonymous SNV	Speer4e:uc012dsi.1:exon1:c.T60G:p.D20E
chr5:g.15032901C>T	Gm17019	nonsynonymous SNV	Gm17019:uc008wmq.2:exon1:c.G38A:p.R13K
chr8:g.27273163delinsCAGGAGAGGCAGCTTGAA	Thap1	nonframeshift insertion	Thap1:uc009lhq.2:exon3:c.525_526insCAGGAGAGGCAGCTTGAA:p.E175delinsEQERQLE
chr9:g.103267592C>T	Cdv3	nonsynonymous SNV	Cdv3:uc009rgo.1:exon1:c.G107A:p.G36D,Cdv3:uc009rgp.1:exon1:c.G107A:p.G36D,Cdv3:uc009rgq.1:exon1:c.G107A:p.G36D,Cdv3:uc009rgr.2:exon1:c.G107A:p.G36D
chr9:g.103267595G>A	Cdv3	nonsynonymous SNV	Cdv3:uc009rgo.1:exon1:c.C104T:p.A35V,Cdv3:uc009rgp.1:exon1:c.C104T:p.A35V,Cdv3:uc009rgq.1:exon1:c.C104T:p.A35V,Cdv3:uc009rgr.2:exon1:c.C104T:p.A35V
chr14:g.52071829G>A	Vmn2r89	nonsynonymous SNV	Vmn2r89:uc007tmz.1:exon1:c.G113A:p.S38N,Vmn2r89:uc007tna.1:exon1:c.G113A:p.S38N
chr17:g.34020406C>A	Kifc1	nonsynonymous SNV	Kifc1:uc008bzx.2:exon6:c.G823T:p.A275S,Kifc1:uc008bzw.2:exon7:c.G1177T:p.A393S
chrX:g.121244810T>C	Vmn2r121	nonsynonymous SNV	Vmn2r121:uc009uep.1:exon4:c.A1432G:p.I478V
chr1:g.74441567G>A	Ctdsp1	nonsynonymous SNV	Ctdsp1:uc007blz.2:exon6:c.G628A:p.A210T
chr1:g.90111629C>T	Ugt1a1;Ugt1a10;Ugt1a2;Ugt1a5;Ugt1a6;Ugt1a6a;Ugt1a6b;Ugt1a7c;Ugt1a9	nonsynonymous SNV	Ugt1a10:uc007bya.1:exon2:c.C866T:p.A289V,Ugt1a9:uc007byb.1:exon2:c.C860T:p.A287V,Ugt1a7c:uc007byc.1:exon2:c.C869T:p.A290V,Ugt1a6a:uc007byg.1:exon2:c.C869T:p.A290V,Ugt1a5:uc007byh.1:exon2:c.C863T:p.A288V,Ugt1a2:uc007byi.1:exon2:c.C875T:p.A292V,Ugt1a1:uc007byk.1:exon2:c.C881T:p.A294V,Ugt1a6b:uc007byd.2:exon3:c.C869T:p.A290V,Ugt1a6:uc007bye.1:exon3:c.C869T:p.A290V,Ugt1a6a:uc007byf.1:exon3:c.C869T:p.…
chr1:g.90111698C>T	Ugt1a1;Ugt1a10;Ugt1a2;Ugt1a5;Ugt1a6;Ugt1a6a;Ugt1a6b;Ugt1a7c;Ugt1a9	nonsynonymous SNV	Ugt1a10:uc007bya.1:exon2:c.C935T:p.P312L,Ugt1a9:uc007byb.1:exon2:c.C929T:p.P310L,Ugt1a7c:uc007byc.1:exon2:c.C938T:p.P313L,Ugt1a6a:uc007byg.1:exon2:c.C938T:p.P313L,Ugt1a5:uc007byh.1:exon2:c.C932T:p.P311L,Ugt1a2:uc007byi.1:exon2:c.C944T:p.P315L,Ugt1a1:uc007byk.1:exon2:c.C950T:p.P317L,Ugt1a6b:uc007byd.2:exon3:c.C938T:p.P313L,Ugt1a6:uc007bye.1:exon3:c.C938T:p.P313L,Ugt1a6a:uc007byf.1:exon3:c.C938T:p.…
chr1:g.90131791G>T	Heatr7b1	nonsynonymous SNV	Heatr7b1:uc011wov.1:exon11:c.G1080T:p.Q360H
chr1:g.90152730C>T	Heatr7b1	nonsynonymous SNV	Heatr7b1:uc011wov.1:exon36:c.C4112T:p.T1371M
chr2:g.69572435delinsAGCAACAAAACCAACTCCTCATTTAGATGGGCACCATGTTGTTTTTGGGCAAGTGATCTCTGGTCAGGAAGTTGTGAGAGA	Ppig	nonframeshift insertion	Ppig:uc008jyk.1:exon7:c.377_378insAGCAACAAAACCAACTCCTCATTTAGATGGGCACCATGTTGTTTTTGGGCAAGTGATCTCTGGTCAGGAAGTTGTGAGAGA:p.I126delinsIATKPTPHLDGHHVVFGQVISGQEVVRE,Ppig:uc008jyl.1:exon7:c.377_378insAGCAACAAAACCAACTCCTCATTTAGATGGGCACCATGTTGTTTTTGGGCAAGTGATCTCTGGTCAGGAAGTTGTGAGAGA:p.I126delinsIATKPTPHLDGHHVVFGQVISGQEVVRE,Ppig:uc008jym.1:exon7:c.377_378insAGCAACAAAACCAACTCCTCATTTAGATGGGCACCATGTTGTTTTTGGGCA…
chr4:g.145124825A>T	RP23-282C23.3	nonsynonymous SNV	RP23-282C23.3:uc008vrz.1:exon3:c.A137T:p.Y46F
chr4:g.145124826C>A	RP23-282C23.3	stopgain	RP23-282C23.3:uc008vrz.1:exon3:c.C138A:p.Y46X
chr5:g.14914742T>G	Gm9758	nonsynonymous SNV	Gm9758:uc008wmm.1:exon1:c.A88C:p.I30L
chr7:g.14811385C>T	Sult2a6	nonsynonymous SNV	Sult2a6:uc009fga.2:exon5:c.G571A:p.A191T
chr7:g.148825305G>A	Muc6	nonsynonymous SNV	Muc6:uc009klu.2:exon32:c.C4762T:p.P1588S
chr8:g.13879090C>T	Zfp828	nonsynonymous SNV	Zfp828:uc009kyp.2:exon2:c.C1247T:p.S416F,Zfp828:uc009kyq.2:exon2:c.C1247T:p.S416F
chr10:g.129909749C>T	Vmn2r87	nonsynonymous SNV	Vmn2r87:uc009vae.1:exon6:c.G1675A:p.D559N
chr14:g.52030697A>T	Vmn2r-ps160;Vmn2r88	nonsynonymous SNV	Vmn2r88:uc009vao.1:exon1:c.A22T:p.T8S,Vmn2r-ps160:uc009vap.1:exon1:c.A22T:p.T8S
chr14:g.52030708T>G	Vmn2r-ps160;Vmn2r88	nonsynonymous SNV	Vmn2r88:uc009vao.1:exon1:c.T33G:p.F11L,Vmn2r-ps160:uc009vap.1:exon1:c.T33G:p.F11L
chr14:g.52030787A>G	Vmn2r-ps160;Vmn2r88	nonsynonymous SNV	Vmn2r88:uc009vao.1:exon1:c.A112G:p.N38D,Vmn2r-ps160:uc009vap.1:exon1:c.A112G:p.N38D
chr14:g.52077114A>G	Vmn2r89	nonsynonymous SNV	Vmn2r89:uc007tmz.1:exon4:c.A1375G:p.T459A
chr14:g.52077115C>T	Vmn2r89	nonsynonymous SNV	Vmn2r89:uc007tmz.1:exon4:c.C1376T:p.T459I
chr16:g.32754176G>T	Muc4	nonsynonymous SNV	Muc4:uc012aeq.1:exon3:c.G3965T:p.R1322M
chr17:g.15098196T>C	Phf10	nonsynonymous SNV	Phf10:uc008ank.2:exon1:c.A4G:p.T2A
chr17:g.23428496A>G	Vmn2r114	nonsynonymous SNV	Vmn2r114:uc009vbr.1:exon6:c.T1976C:p.V659A
chr17:g.23614864G>A	Vmn2r117	nonsynonymous SNV	Vmn2r117:uc009vbu.1:exon3:c.C535T:p.H179Y
chr17:g.23614876C>A	Vmn2r117	nonsynonymous SNV	Vmn2r117:uc009vbu.1:exon3:c.G523T:p.V175F
chr17:g.23614888G>T	Vmn2r117	nonsynonymous SNV	Vmn2r117:uc009vbu.1:exon3:c.C511A:p.P171T
chr17:g.23614906G>A	Vmn2r117	nonsynonymous SNV	Vmn2r117:uc009vbu.1:exon3:c.C493T:p.L165F
chr17:g.34021737G>A	Kifc1	nonsynonymous SNV	Kifc1:uc008bzx.2:exon5:c.C202T:p.R68W,Kifc1:uc008bzw.2:exon6:c.C556T:p.R186W
chr18:g.37171127C>A	Pcdha11	nonsynonymous SNV	Pcdha11:uc008epg.1:exon1:c.C616A:p.P206T,Pcdha11:uc008eph.2:exon1:c.C616A:p.P206T,Pcdha11:uc012bbx.1:exon1:c.C616A:p.P206T
chr18:g.59339121G>T	Chsy3	nonsynonymous SNV	Chsy3:uc008ezv.1:exon2:c.G1011T:p.E337D,Chsy3:uc008ezw.1:exon2:c.G1011T:p.E337D
chr19:g.4143417G>T	Gpr152	nonsynonymous SNV	Gpr152:uc008fyx.1:exon2:c.G956T:p.C319F
chr1:g.87527126A>T	Sp140	nonsynonymous SNV	Sp140:uc007buc.1:exon9:c.A816T:p.E272D
chr1:g.90145230G>A	Heatr7b1	nonsynonymous SNV	Heatr7b1:uc011wov.1:exon28:c.G2954A:p.C985Y
chr5:g.15126144C>A	Speer4d	nonsynonymous SNV	Speer4d:uc008wmr.1:exon2:c.C48A:p.S16R
chr6:g.115992933C>G	Tmcc1	nonsynonymous SNV	Tmcc1:uc009djo.2:exon2:c.G495C:p.R165S,Tmcc1:uc009djp.2:exon2:c.G930C:p.R310S,Tmcc1:uc012equ.1:exon3:c.G495C:p.R165S,Tmcc1:uc009djq.2:exon4:c.G1455C:p.R485S
chr7:g.14811241T>C	Sult2a6	nonsynonymous SNV	Sult2a6:uc009fga.2:exon5:c.A715G:p.I239V
chr7:g.14811243T>C	Sult2a6	nonsynonymous SNV	Sult2a6:uc009fga.2:exon5:c.A713G:p.Q238R
chr7:g.127821321G>T	BC030336	nonsynonymous SNV	BC030336:uc009jmx.2:exon1:c.G43T:p.A15S
chr9:g.103267596C>T	Cdv3	nonsynonymous SNV	Cdv3:uc009rgo.1:exon1:c.G103A:p.A35T,Cdv3:uc009rgp.1:exon1:c.G103A:p.A35T,Cdv3:uc009rgq.1:exon1:c.G103A:p.A35T,Cdv3:uc009rgr.2:exon1:c.G103A:p.A35T
chr9:g.103267624G>T	Cdv3	nonsynonymous SNV	Cdv3:uc009rgo.1:exon1:c.C75A:p.S25R,Cdv3:uc009rgp.1:exon1:c.C75A:p.S25R,Cdv3:uc009rgq.1:exon1:c.C75A:p.S25R,Cdv3:uc009rgr.2:exon1:c.C75A:p.S25R
chr9:g.103267629G>A	Cdv3	nonsynonymous SNV	Cdv3:uc009rgo.1:exon1:c.C70T:p.R24W,Cdv3:uc009rgp.1:exon1:c.C70T:p.R24W,Cdv3:uc009rgq.1:exon1:c.C70T:p.R24W,Cdv3:uc009rgr.2:exon1:c.C70T:p.R24W
chr9:g.103267633C>A	Cdv3	nonsynonymous SNV	Cdv3:uc009rgo.1:exon1:c.G66T:p.K22N,Cdv3:uc009rgp.1:exon1:c.G66T:p.K22N,Cdv3:uc009rgq.1:exon1:c.G66T:p.K22N,Cdv3:uc009rgr.2:exon1:c.G66T:p.K22N
chr9:g.103267673A>T	Cdv3	nonsynonymous SNV	Cdv3:uc009rgo.1:exon1:c.T26A:p.L9Q,Cdv3:uc009rgp.1:exon1:c.T26A:p.L9Q,Cdv3:uc009rgq.1:exon1:c.T26A:p.L9Q,Cdv3:uc009rgr.2:exon1:c.T26A:p.L9Q
chr9:g.103267684C>A	Cdv3	nonsynonymous SNV	Cdv3:uc009rgo.1:exon1:c.G15T:p.E5D,Cdv3:uc009rgp.1:exon1:c.G15T:p.E5D,Cdv3:uc009rgq.1:exon1:c.G15T:p.E5D,Cdv3:uc009rgr.2:exon1:c.G15T:p.E5D
chr9:g.103267698T>A	Cdv3	nonsynonymous SNV	Cdv3:uc009rgo.1:exon1:c.A1T:p.M1L,Cdv3:uc009rgp.1:exon1:c.A1T:p.M1L,Cdv3:uc009rgq.1:exon1:c.A1T:p.M1L,Cdv3:uc009rgr.2:exon1:c.A1T:p.M1L
chr17:g.15098171G>A	Phf10	nonsynonymous SNV	Phf10:uc008ank.2:exon1:c.C29T:p.P10L
chr17:g.23428632G>A	Vmn2r114	nonsynonymous SNV	Vmn2r114:uc009vbr.1:exon6:c.C1840T:p.P614S
chr17:g.23484792C>T	Vmn2r115	nonsynonymous SNV	Vmn2r115:uc009vbs.1:exon4:c.C1310T:p.S437F
chr17:g.23484811G>C	Vmn2r115	nonsynonymous SNV	Vmn2r115:uc009vbs.1:exon4:c.G1329C:p.Q443H
chr17:g.23484816T>C	Vmn2r115	nonsynonymous SNV	Vmn2r115:uc009vbs.1:exon4:c.T1334C:p.I445T
chr17:g.23484833A>T	Vmn2r115	stopgain	Vmn2r115:uc009vbs.1:exon4:c.A1351T:p.R451X
chr17:g.23484840A>G	Vmn2r115	nonsynonymous SNV	Vmn2r115:uc009vbs.1:exon4:c.A1358G:p.N453S
chr17:g.23484867A>T	Vmn2r115	nonsynonymous SNV	Vmn2r115:uc009vbs.1:exon4:c.A1385T:p.E462V
chr17:g.23484904T>G	Vmn2r115	nonsynonymous SNV	Vmn2r115:uc009vbs.1:exon4:c.T1422G:p.H474Q
chr17:g.23484914T>C	Vmn2r115	nonsynonymous SNV	Vmn2r115:uc009vbs.1:exon4:c.T1432C:p.F478L
chr17:g.23484918A>G	Vmn2r115	nonsynonymous SNV	Vmn2r115:uc009vbs.1:exon4:c.A1436G:p.K479R
chr17:g.23484925A>C	Vmn2r115	nonsynonymous SNV	Vmn2r115:uc009vbs.1:exon4:c.A1443C:p.K481N
chr17:g.23612467T>C	Vmn2r117	nonsynonymous SNV	Vmn2r117:uc009vbu.1:exon4:c.A1372G:p.N458D
chr17:g.23616368T>C	Vmn2r117	nonsynonymous SNV	Vmn2r117:uc009vbu.1:exon1:c.A197G:p.Q66R
chr17:g.23616490G>T	Vmn2r117	stopgain	Vmn2r117:uc009vbu.1:exon1:c.C75A:p.C25X
chr17:g.34020175C>A	Kifc1	nonsynonymous SNV	Kifc1:uc008bzx.2:exon6:c.G1054T:p.V352F,Kifc1:uc008bzw.2:exon7:c.G1408T:p.V470F
chr17:g.34021656G>C	Kifc1	nonsynonymous SNV	Kifc1:uc008bzx.2:exon5:c.C283G:p.R95G,Kifc1:uc008bzw.2:exon6:c.C637G:p.R213G
chr17:g.34021697delinsAA	Kifc1	frameshift insertion	Kifc1:uc008bzx.2:exon5:c.241_242insTT:p.R81fs,Kifc1:uc008bzw.2:exon6:c.595_596insTT:p.R199fs
chr17:g.34021700C>G	Kifc1	nonsynonymous SNV	Kifc1:uc008bzx.2:exon5:c.G239C:p.S80T,Kifc1:uc008bzw.2:exon6:c.G593C:p.S198T
chr17:g.34021701T>A	Kifc1	nonsynonymous SNV	Kifc1:uc008bzx.2:exon5:c.A238T:p.S80C,Kifc1:uc008bzw.2:exon6:c.A592T:p.S198C
chrX:g.121247123G>T	Vmn2r121	nonsynonymous SNV	Vmn2r121:uc009uep.1:exon2:c.C419A:p.A140D
chr1:g.9535729C>T	Rrs1	nonsynonymous SNV	Rrs1:uc007agk.2:exon1:c.C125T:p.S42L
chr1:g.9535738->C	Rrs1	frameshift insertion	Rrs1:uc007agk.2:exon1:c.135dupC:p.N45fs
chr1:g.9535764G>A	Rrs1	nonsynonymous SNV	Rrs1:uc007agk.2:exon1:c.G160A:p.G54R
chr1:g.9535933C>G	Rrs1	nonsynonymous SNV	Rrs1:uc007agk.2:exon1:c.C329G:p.P110R
chr1:g.9535974C>A	Rrs1	nonsynonymous SNV	Rrs1:uc007agk.2:exon1:c.C370A:p.R124S
chr1:g.9535998G>C	Rrs1	nonsynonymous SNV	Rrs1:uc007agk.2:exon1:c.G394C:p.V132L
chr1:g.9536026G>T	Rrs1	nonsynonymous SNV	Rrs1:uc007agk.2:exon1:c.G422T:p.R141L
chr1:g.9536047G>T	Rrs1	nonsynonymous SNV	Rrs1:uc007agk.2:exon1:c.G443T:p.R148L
chr1:g.18250621G>C	Gm15386	nonsynonymous SNV	Gm15386:uc007ako.1:exon2:c.C182G:p.T61S
chr1:g.83272261T>A	Sphkap	nonsynonymous SNV	Sphkap:uc007bsp.2:exon1:c.A3306T:p.Q1102H,Sphkap:uc007bsq.2:exon7:c.A4341T:p.Q1447H,Sphkap:uc007bsr.2:exon8:c.A4386T:p.Q1462H
chr1:g.88940644T>C	Dis3l2	nonsynonymous SNV	Dis3l2:uc007bvv.2:exon15:c.T1786C:p.F596L,Dis3l2:uc007bvu.2:exon16:c.T1165C:p.F389L,Dis3l2:uc007bvw.2:exon16:c.T1828C:p.F610L
chr1:g.88940645T>A	Dis3l2	nonsynonymous SNV	Dis3l2:uc007bvv.2:exon15:c.T1787A:p.F596Y,Dis3l2:uc007bvu.2:exon16:c.T1166A:p.F389Y,Dis3l2:uc007bvw.2:exon16:c.T1829A:p.F610Y
chr1:g.88940650A>G	Dis3l2	nonsynonymous SNV	Dis3l2:uc007bvv.2:exon15:c.A1792G:p.T598A,Dis3l2:uc007bvu.2:exon16:c.A1171G:p.T391A,Dis3l2:uc007bvw.2:exon16:c.A1834G:p.T612A
chr1:g.135628247T>G	Atp2b4	nonsynonymous SNV	Atp2b4:uc007cqv.2:exon9:c.A1553C:p.K518T,Atp2b4:uc007cqw.1:exon9:c.A1553C:p.K518T,Atp2b4:uc011wsc.1:exon9:c.A1553C:p.K518T
chr1:g.138059536G>A	Kif21b	nonsynonymous SNV	Kif21b:uc007cul.1:exon25:c.G3584A:p.R1195H
chr1:g.164578635->C	Myoc	frameshift insertion	Myoc:uc007dgm.2:exon3:c.777dupC:p.D259fs
chr1:g.178723676A>T	Cep170	nonsynonymous SNV	Cep170:uc007due.1:exon2:c.T65A:p.M22K
chr2:g.73412616A>G	Chrna1	nonsynonymous SNV	Chrna1:uc008kcy.1:exon2:c.T116C:p.V39A
chr2:g.87551569T>G	Olfr1137	nonsynonymous SNV	Olfr1137:uc008kom.1:exon1:c.A493C:p.N165H
chr2:g.90882096C>-	Rapsn	frameshift deletion	Rapsn:uc008kud.2:exon3:c.617delC:p.A206fs
chr2:g.112307145A>G	2900064A13Rik	nonsynonymous SNV	2900064A13Rik:uc008lpb.1:exon5:c.A581G:p.E194G
chr3:g.33956903_33956904delins-	Dnajc19	frameshift deletion	Dnajc19:uc008oxm.1:exon6:c.413_414del:p.V138fs
chr3:g.40643412T>C	Mfsd8	nonsynonymous SNV	Mfsd8:uc008pbp.1:exon2:c.A81G:p.I27M
chr3:g.45183286G>A	Pcdh10	nonsynonymous SNV	Pcdh10:uc008pcy.1:exon1:c.G112A:p.A38T,Pcdh10:uc008pcz.1:exon1:c.G112A:p.A38T,Pcdh10:uc008pda.1:exon1:c.G112A:p.A38T,Pcdh10:uc012cpg.1:exon1:c.G112A:p.A38T
chr3:g.72853423G>A	Slitrk3	nonsynonymous SNV	Slitrk3:uc008pms.1:exon2:c.C1937T:p.S646F,Slitrk3:uc008pmt.1:exon2:c.C1937T:p.S646F
chr3:g.75053140A>C	Serpini2	nonsynonymous SNV	Serpini2:uc008pna.1:exon7:c.T1004G:p.V335G
chr4:g.70195334_70195335delins-	Megf9	frameshift deletion	Megf9:uc008tib.1:exon1:c.522_523del:p.P174fs
chr4:g.101508125A>C	B020004J07Rik	nonsynonymous SNV	B020004J07Rik:uc008twc.1:exon4:c.T1282G:p.F428V
chr4:g.125327794G>A	Grik3	nonsynonymous SNV	Grik3:uc008usa.2:exon7:c.G1063A:p.A355T
chr4:g.125842812C>-	Thrap3	frameshift deletion	Thrap3:uc008usv.1:exon11:c.2684delG:p.R895fs
chr4:g.125842822C>T	Thrap3	nonsynonymous SNV	Thrap3:uc008usv.1:exon11:c.G2674A:p.G892S
chr4:g.131335043C>A	Ptpru	nonsynonymous SNV	Ptpru:uc008vab.1:exon22:c.G3122T:p.W1041L,Ptpru:uc008vac.1:exon22:c.G3122T:p.W1041L,Ptpru:uc008vaa.1:exon23:c.G3152T:p.W1051L
chr5:g.31503045delinsTAGTACTACCATGTCCTGTGATTAAAGTCAATGG	Zfp513	stopgain	Zfp513:uc008wxn.1:exon2:c.355_356insCCATTGACTTTAATCACAGGACATGGTAGTACTA:p.Q119_L120delinsPIDFNHRTWX,Zfp513:uc008wxo.2:exon3:c.361_362insCCATTGACTTTAATCACAGGACATGGTAGTACTA:p.Q121_L122delinsPIDFNHRTWX
chr5:g.48873794C>A	Kcnip4	nonsynonymous SNV	Kcnip4:uc008xju.1:exon2:c.G204T:p.Q68H,Kcnip4:uc008xjv.1:exon2:c.G213T:p.Q71H,Kcnip4:uc008xjw.1:exon2:c.G201T:p.Q67H,Kcnip4:uc008xjx.1:exon2:c.G189T:p.Q63H
chr5:g.88807059A>C	Amtn	nonsynonymous SNV	Amtn:uc008xzq.1:exon3:c.A56C:p.K19T
chr5:g.138276963A>G	Pilra	nonsynonymous SNV	Pilra:uc009aeb.2:exon1:c.T59C:p.V20A
chr5:g.140235248_140235254delins-	Ints1	frameshift deletion	Ints1:uc009ahc.2:exon30:c.4246_4252del:p.A1416fs
chr6:g.4569864A>G	Casd1	nonsynonymous SNV	Casd1:uc009avo.1:exon7:c.A608G:p.D203G
chr6:g.23279154C>G	Cadps2	nonsynonymous SNV	Cadps2:uc009bbe.1:exon2:c.G96C:p.L32F,Cadps2:uc009bbg.1:exon19:c.G2748C:p.L916F,Cadps2:uc009bbf.1:exon20:c.G2769C:p.L923F
chr6:g.29452322G>T	Kcp	nonsynonymous SNV	Kcp:uc009bds.1:exon7:c.C722A:p.P241Q,Kcp:uc009bdt.1:exon7:c.C722A:p.P241Q
chr6:g.48855495C>G	Abp1	nonsynonymous SNV	Abp1:uc009bwb.2:exon1:c.C305G:p.A102G,Abp1:uc012elk.1:exon2:c.C305G:p.A102G,Abp1:uc012ell.1:exon2:c.C305G:p.A102G
chr6:g.78328496A>G	Reg3d	nonsynonymous SNV	Reg3d:uc009cjx.2:exon2:c.T5C:p.V2A,Reg3d:uc012enn.1:exon2:c.T5C:p.V2A
chr6:g.142051616G>A	Slco1a6	nonsynonymous SNV	Slco1a6:uc009eow.2:exon9:c.C958T:p.L320F
chr7:g.3233988C>G	Nlrp12	nonsynonymous SNV	Nlrp12:uc009eul.2:exon5:c.G2281C:p.A761P
chr7:g.48155521A>G	Vstm2b	nonsynonymous SNV	Vstm2b:uc009glh.1:exon2:c.A230G:p.H77R
chr7:g.51609232G>T	Shank1	nonsynonymous SNV	Shank1:uc009gpe.2:exon1:c.G2265T:p.Q755H,Shank1:uc009gpd.2:exon2:c.G2328T:p.Q776H,Shank1:uc012fjo.1:exon24:c.G5004T:p.Q1668H
chr7:g.87260096G>T	Idh2	nonsynonymous SNV	Idh2:uc009hzn.2:exon1:c.C67A:p.P23T
chr7:g.111297689G>T	Ubqlnl	nonsynonymous SNV	Ubqlnl:uc009ivl.1:exon1:c.C1114A:p.Q372K
chr7:g.130638409G>A	Zkscan2	nonsynonymous SNV	Zkscan2:uc009jps.1:exon4:c.C695T:p.S232F
chr7:g.134592338G>A	Zfp689	nonsynonymous SNV	Zfp689:uc009jvl.2:exon1:c.C35T:p.A12V
chr8:g.37635778G>T	Dlc1	stopgain	Dlc1:uc009llq.2:exon12:c.C2928A:p.Y976X,Dlc1:uc009llr.2:exon12:c.C3030A:p.Y1010X,Dlc1:uc009lls.2:exon12:c.C2904A:p.Y968X,Dlc1:uc012gcj.1:exon15:c.C4281A:p.Y1427X
chr9:g.36744038T>G	Pknox2	nonsynonymous SNV	Pknox2:uc009ouf.1:exon5:c.A267C:p.K89N,Pknox2:uc009oue.1:exon6:c.A267C:p.K89N,Pknox2:uc009oug.1:exon6:c.A264C:p.K88N,Pknox2:uc009ouh.1:exon6:c.A264C:p.K88N
chr9:g.103257524_103257534delins-	Cdv3	frameshift deletion	Cdv3:uc009rgp.1:exon5:c.805_815del:p.V269fs,Cdv3:uc009rgo.1:exon6:c.781_791del:p.V261fs
chr9:g.103257571G>T	Cdv3	nonsynonymous SNV	Cdv3:uc009rgp.1:exon5:c.C768A:p.N256K,Cdv3:uc009rgo.1:exon6:c.C744A:p.N248K
chr9:g.111091273A>T	Lrrfip2	nonsynonymous SNV	Lrrfip2:uc009rvm.2:exon5:c.A185T:p.E62V,Lrrfip2:uc009rvn.2:exon6:c.A230T:p.E77V
chr10:g.23811637G>A	Taar8b	nonsynonymous SNV	Taar8b:uc007eqp.1:exon1:c.C464T:p.S155F
chr10:g.129909725A>T	Vmn2r87	nonsynonymous SNV	Vmn2r87:uc009vae.1:exon6:c.T1699A:p.S567T
chr11:g.29750825G>A	Eml6	stopgain	Eml6:uc007ihq.1:exon9:c.C1180T:p.R394X
chr11:g.46066150C>A	Cyfip2	nonsynonymous SNV	Cyfip2:uc007iob.1:exon19:c.G2112T:p.K704N,Cyfip2:uc007ioc.1:exon19:c.G2112T:p.K704N,Cyfip2:uc007iod.1:exon19:c.G2112T:p.K704N,Cyfip2:uc011xtl.1:exon19:c.G2112T:p.K704N
chr11:g.60290039C>T	Myo15	nonsynonymous SNV	Myo15:uc007jfz.1:exon2:c.C122T:p.T41M,Myo15:uc007jgb.2:exon2:c.C122T:p.T41M
chr11:g.80055578A>G	Rhot1	nonsynonymous SNV	Rhot1:uc007klo.2:exon9:c.A635G:p.D212G,Rhot1:uc007klp.2:exon9:c.A635G:p.D212G,Rhot1:uc007klq.2:exon9:c.A635G:p.D212G
chr11:g.83595075C>T	Heatr6	stopgain	Heatr6:uc007kpw.1:exon7:c.C1087T:p.R363X,Heatr6:uc007kpu.1:exon20:c.C3406T:p.R1136X,Heatr6:uc007kpv.1:exon20:c.C2998T:p.R1000X
chr13:g.21272754C>G	Trim27	nonsynonymous SNV	Trim27:uc007ppy.1:exon1:c.C391G:p.P131A,Trim27:uc011ywn.1:exon1:c.C391G:p.P131A
chr13:g.65253831T>-	Olfr466	frameshift deletion	Olfr466:uc007qze.1:exon1:c.298delT:p.F100fs
chr13:g.112546828C>G	Map3k1	nonsynonymous SNV	Map3k1:uc007rwa.1:exon13:c.G2350C:p.E784Q
chr14:g.52077156C>T	Vmn2r89	nonsynonymous SNV	Vmn2r89:uc007tmz.1:exon4:c.C1417T:p.L473F
chr15:g.73161338_73161343delins-	Ptk2	nonframeshift deletion	Ptk2:uc007wby.2:exon2:c.298_303del:p.100_101del,Ptk2:uc007wbx.2:exon4:c.298_303del:p.100_101del,Ptk2:uc007wbw.2:exon5:c.430_435del:p.144_145del,Ptk2:uc007wbz.2:exon5:c.298_303del:p.100_101del,Ptk2:uc007wca.1:exon6:c.298_303del:p.100_101del
chr15:g.73161349_73161385delins-	Ptk2	frameshift deletion	Ptk2:uc007wby.2:exon2:c.256_292del:p.R86fs,Ptk2:uc007wbx.2:exon4:c.256_292del:p.R86fs,Ptk2:uc007wbw.2:exon5:c.388_424del:p.R130fs,Ptk2:uc007wbz.2:exon5:c.256_292del:p.R86fs,Ptk2:uc007wca.1:exon6:c.256_292del:p.R86fs
chr15:g.73161367->T	Ptk2	frameshift insertion	Ptk2:uc007wby.2:exon2:c.273dupA:p.S92fs,Ptk2:uc007wbx.2:exon4:c.273dupA:p.S92fs,Ptk2:uc007wbw.2:exon5:c.405dupA:p.S136fs,Ptk2:uc007wbz.2:exon5:c.273dupA:p.S92fs,Ptk2:uc007wca.1:exon6:c.273dupA:p.S92fs
chr15:g.73161369C>-	Ptk2	frameshift deletion	Ptk2:uc007wby.2:exon2:c.272delG:p.R91fs,Ptk2:uc007wbx.2:exon4:c.272delG:p.R91fs,Ptk2:uc007wbw.2:exon5:c.404delG:p.R135fs,Ptk2:uc007wbz.2:exon5:c.272delG:p.R91fs,Ptk2:uc007wca.1:exon6:c.272delG:p.R91fs
chr17:g.20492675C>G	Vmn2r107	nonsynonymous SNV	Vmn2r107:uc008apz.2:exon2:c.C302G:p.P101R
chr17:g.23483084A>G	Vmn2r115	nonsynonymous SNV	Vmn2r115:uc009vbs.1:exon3:c.A977G:p.H326R
chr17:g.23608211C>T	Vmn2r117	nonsynonymous SNV	Vmn2r117:uc009vbu.1:exon5:c.G1587A:p.M529I
chr17:g.23608213T>C	Vmn2r117	nonsynonymous SNV	Vmn2r117:uc009vbu.1:exon5:c.A1585G:p.M529V
chr17:g.27061489C>A	Kifc5b	nonsynonymous SNV	Kifc5b:uc008beq.1:exon6:c.C1235A:p.A412E,Kifc5b:uc008ber.1:exon7:c.C1289A:p.A430E
chr17:g.27061504G>A	Kifc5b	nonsynonymous SNV	Kifc5b:uc008beq.1:exon6:c.G1250A:p.R417Q,Kifc5b:uc008ber.1:exon7:c.G1304A:p.R435Q
chr17:g.27061507C>T	Kifc5b	nonsynonymous SNV	Kifc5b:uc008beq.1:exon6:c.C1253T:p.A418V,Kifc5b:uc008ber.1:exon7:c.C1307T:p.A436V
chr17:g.34020525C>T	Kifc1	nonsynonymous SNV	Kifc1:uc008bzx.2:exon6:c.G704A:p.R235Q,Kifc1:uc008bzw.2:exon7:c.G1058A:p.R353Q
chr17:g.34020534C>T	Kifc1	nonsynonymous SNV	Kifc1:uc008bzx.2:exon6:c.G695A:p.S232N,Kifc1:uc008bzw.2:exon7:c.G1049A:p.S350N
chr17:g.34020541C>A	Kifc1	nonsynonymous SNV	Kifc1:uc008bzx.2:exon6:c.G688T:p.G230C,Kifc1:uc008bzw.2:exon7:c.G1042T:p.G348C
chr17:g.34020615T>G	Kifc1	nonsynonymous SNV	Kifc1:uc008bzx.2:exon6:c.A614C:p.E205A,Kifc1:uc008bzw.2:exon7:c.A968C:p.E323A
chr17:g.34020616C>T	Kifc1	nonsynonymous SNV	Kifc1:uc008bzx.2:exon6:c.G613A:p.E205K,Kifc1:uc008bzw.2:exon7:c.G967A:p.E323K
chr17:g.34020622C>T	Kifc1	nonsynonymous SNV	Kifc1:uc008bzx.2:exon6:c.G607A:p.V203I,Kifc1:uc008bzw.2:exon7:c.G961A:p.V321I
chr17:g.34021698G>A	Kifc1	stopgain	Kifc1:uc008bzx.2:exon5:c.C241T:p.R81X,Kifc1:uc008bzw.2:exon6:c.C595T:p.R199X
chr17:g.56564917G>A	Ptprs	nonsynonymous SNV	Ptprs:uc008dby.2:exon14:c.C2861T:p.A954V
chr17:g.72952495G>T	Alk	nonsynonymous SNV	Alk:uc008dnb.1:exon1:c.C555A:p.H185Q,Alk:uc008dnc.1:exon1:c.C555A:p.H185Q,Alk:uc008dnd.1:exon1:c.C555A:p.H185Q
chr17:g.72952499A>C	Alk	nonsynonymous SNV	Alk:uc008dnb.1:exon1:c.T551G:p.L184R,Alk:uc008dnc.1:exon1:c.T551G:p.L184R,Alk:uc008dnd.1:exon1:c.T551G:p.L184R
chr18:g.3122992G>T	Vmn1r238	nonsynonymous SNV	Vmn1r238:uc008dxj.1:exon1:c.C421A:p.H141N
chr19:g.37464832A>G	Kif11	nonsynonymous SNV	Kif11:uc008hin.1:exon7:c.A726G:p.I242M
chrX:g.38894346A>T	Gria3	nonsynonymous SNV	Gria3:uc009tak.2:exon4:c.A584T:p.E195V,Gria3:uc009tal.2:exon4:c.A584T:p.E195V,Gria3:uc009tam.2:exon4:c.A584T:p.E195V,Gria3:uc012hgn.1:exon4:c.A584T:p.E195V,Gria3:uc012hgo.1:exon4:c.A584T:p.E195V,Gria3:uc009taj.1:exon5:c.A584T:p.E195V
chrX:g.97900229C>A	Kif4	nonsynonymous SNV	Kif4:uc009twh.2:exon19:c.C2222A:p.A741E
chrX:g.131512224A>C	Zmat1	nonsynonymous SNV	Zmat1:uc009ugw.1:exon1:c.T55G:p.F19V,Zmat1:uc009ugx.1:exon2:c.T55G:p.F19V,Zmat1:uc009ugy.1:exon6:c.T577G:p.F193V,Zmat1:uc012hon.1:exon6:c.T733G:p.F245V
