## Supplemental Table S9 for "FAK activity sustains intrinsic and acquired ovarian cancer resistance to platinum chemotherapy"

### Sheet: Sheet1
Supplemental Table S9. Summary of mass spectrometry-detected proteomic changes between KMF FAK knockout (KO), FAK-WT re-expressing, and FAK kinase-inactive (K454R) re-expressing cells as tumorspheres (5 days PromoCell XF)
Top 10 ECM Proteins
FAK -WT vs FAK-KO (Fold change)	FAK-WT vs FAK- K454R (fold change)	Protein names	Gene names
143.851	4.59381	Carboxypeptidase Q (EC 3.4.17.-) (Hematopoietic lineage switch 2) (Plasma glutamate carboxypeptidase)	Cpq Hls2 Pgcp
14.2396	5.5033	Collagen alpha-1(VI) chain	Col6a1
9.6085	3.03551	Fibronectin (FN) [Cleaved into: Anastellin]	Fn1
6.33564	6.39761	Glypican-4 (K-glypican) [Cleaved into: Secreted glypican-4]	Gpc4
5.83118	4.16709	Laminin subunit beta-1 (Laminin B1 chain) (Laminin-1 subunit beta) (Laminin-10 subunit beta) (Laminin-12 subunit beta) (Laminin-2 subunit beta) (Laminin-6 subunit beta) (Laminin-8 subunit beta)	Lamb1 Lamb-1 Lamb1-1
5.73906	3.42461	Collagen alpha-1(XV) chain [Cleaved into: Restin (Endostatin-XV)]	Col15a1
5.55416	4.35155	Ectonucleotide pyrophosphatase/phosphodiesterase family member 2 (E-NPP 2) (EC 3.1.4.39) (Autotaxin) (Extracellular lysophospholipase D) (LysoPLD)	Enpp2 Npps2 Pdnp2
5.03364	3.04084	Basement membrane-specific heparan sulfate proteoglycan core protein (HSPG) [Cleaved into: Endorepellin; LG3 peptide]	Hspg2
4.3069	3.40704	Epididymis-specific alpha-mannosidase (EC 3.2.1.24) (Mannosidase alpha class 2B member 2)	Man2b2 Kiaa0935
3.7631	3.47171	Protein canopy homolog 4 (Protein associated with Tlr4)	Cnpy4 Prat4b
	FAK-K454R vs FAK-KO (fold change)	Protein names	Gene names
	31.9335	Secreted Ly-6/uPAR-related protein 1 (SLURP-1) (ARS component B)	Slurp1 Ars
	31.314	Carboxypeptidase Q (EC 3.4.17.-) (Hematopoietic lineage switch 2) (Plasma glutamate carboxypeptidase)	Cpq Hls2 Pgcp
	21.8668	Fibulin-2 (FIBL-2)	Fbln2
	7.52489	Gastrokine-2 (Blottin)	Gkn2 Blot
	7.23088	Cell growth regulator with EF hand domain protein 1 (Cell growth regulatory gene 11 protein) (Hydrophobestin)	Cgref1 Cgr11
	6.70173	Phosphoethanolamine/phosphocholine phosphatase (EC 3.1.3.75)	Phospho1
	4.91948	Insulin-like growth factor-binding protein 6 (IBP-6) (IGF-binding protein 6) (IGFBP-6)	Igfbp6 Igfbp-6
	4.24753	Syntenin-1 (Scaffold protein Pbp1) (Syndecan-binding protein 1)	Sdcbp
	3.16537	Fibronectin (FN) [Cleaved into: Anastellin]	Fn1
	FAK-KO vs FAK-K454R (fold change)	Protein names	Gene names
	10.7298	Coiled-coil domain-containing protein 134	Ccdc134
	4.49897	Annexin A1 (Annexin I) (Annexin-1) (Calpactin II) (Calpactin-2) (Chromobindin-9) (Lipocortin I) (Phospholipase A2 inhibitory protein) (p35)	Anxa1 Anx1 Lpc-1 Lpc1
	3.2223	Ectonucleotide pyrophosphatase/phosphodiesterase family member 5 (E-NPP 5) (NPP-5) (EC 3.1.-.-)	Enpp5
	3.10439	Serotransferrin (Transferrin) (Beta-1 metal-binding globulin) (Siderophilin)	Tf Trf
Top 12 Membrane Proteins
FAK -WT vs FAK-KO (Fold change)	FAK-WT vs FAK- K454R (fold change)	Protein names	Gene names
73.5651	3.97591	Carboxypeptidase Q (EC 3.4.17.-) (Hematopoietic lineage switch 2) (Plasma glutamate carboxypeptidase)	Cpq Hls2 Pgcp
20.9497	21.6299	Nectin-2 (Herpes virus entry mediator B) (Herpesvirus entry mediator B) (HveB) (Murine herpes virus entry protein B) (mHveB) (Nectin cell adhesion molecule 2) (Poliovirus receptor homolog) (Poliovirus receptor-related protein 2) (CD antigen CD112)	Nectin2 Mph Pvr Pvrl2 Pvs
17.3529	6.04777	Collagen alpha-1(VI) chain	Col6a1
16.0876	25.448	Glycerophosphoinositol inositolphosphodiesterase GDPD2 (EC 3.1.4.43) (Glycerophosphodiester phosphodiesterase 3) (Glycerophosphodiester phosphodiesterase domain-containing protein 2) (Osteoblast differentiation promoting factor)	Gdpd2 Gde3 Obdpf
11.8278	6.9747	Alkaline phosphatase, placental-like (EC 3.1.3.1) (Alkaline phosphatase 5) (Embryonic alkaline phosphatase) (EAP) (Embryonic-type alkaline phosphatase)	Alppl2 Akp5 Eap
5.83721	4.01135	Cadherin-2 (Neural cadherin) (N-cadherin) (CD antigen CD325)	Cdh2
5.61989	4.34366	Catenin beta-1 (Beta-catenin)	Ctnnb1 Catnb
5.57142	3.56102	Laminin subunit beta-1 (Laminin B1 chain) (Laminin-1 subunit beta) (Laminin-10 subunit beta) (Laminin-12 subunit beta) (Laminin-2 subunit beta) (Laminin-6 subunit beta) (Laminin-8 subunit beta)	Lamb1 Lamb-1 Lamb1-1
4.88361	4.4492	Glypican-4 (K-glypican) [Cleaved into: Secreted glypican-4]	Gpc4
4.51955	3.07358	Ceroid-lipofuscinosis neuronal protein 5 homolog (Protein CLN5) [Cleaved into: Ceroid-lipofuscinosis neuronal protein 5 homolog, secreted form]	Cln5
4.07185	3.37686	Protein canopy homolog 4 (Protein associated with Tlr4)	Cnpy4 Prat4b
3.04978	3.09404	Collagen alpha-1(XV) chain [Cleaved into: Restin (Endostatin-XV)]	Col15a1
	FAK-K454R vs FAK-KO (fold change)	Protein names	Gene names
	33.8683	Secreted Ly-6/uPAR-related protein 1 (SLURP-1) (ARS component B)	Slurp1 Ars
	18.5027	Carboxypeptidase Q (EC 3.4.17.-) (Hematopoietic lineage switch 2) (Plasma glutamate carboxypeptidase)	Cpq Hls2 Pgcp
	16.8867	Fibulin-2 (FIBL-2)	Fbln2
	9.52499	Phosphoethanolamine/phosphocholine phosphatase (EC 3.1.3.75)	Phospho1
	8.83403	Cell growth regulator with EF hand domain protein 1 (Cell growth regulatory gene 11 protein) (Hydrophobestin)	Cgref1 Cgr11
	7.61946	Scavenger receptor class A member 5	Scara5
	6.41382	Gastrokine-2 (Blottin)	Gkn2 Blot
	6.07223	Prostaglandin F2 receptor negative regulator (Prostaglandin F2-alpha receptor regulatory protein) (Prostaglandin F2-alpha receptor-associated protein) (CD antigen CD315)	Ptgfrn Fprp
	5.84994	Volume-regulated anion channel subunit LRRC8D (Leucine-rich repeat-containing protein 5) (Leucine-rich repeat-containing protein 8D)	Lrrc8d Lrrc5
	5.8323	Insulin-like growth factor-binding protein 6 (IBP-6) (IGF-binding protein 6) (IGFBP-6)	Igfbp6 Igfbp-6
	5.81895	Histone H1.1 (H1 VAR.3) (Histone H1a) (H1a)	Hist1h1a H1a H1f1
	5.25495	Septin-5 (Cell division control-related protein 1) (CDCrel-1) (Peanut-like protein 1)	Sept5 Pnutl1
	5.15643	Paralemmin-2	Palm2
	4.92279	Integrin alpha-5 (CD49 antigen-like family member E) (Fibronectin receptor subunit alpha) (Integrin alpha-F) (VLA-5) (CD antigen CD49e) [Cleaved into: Integrin alpha-5 heavy chain; Integrin alpha-5 light chain]	Itga5
	3.85299	USP6 N-terminal-like protein	Usp6nl Kiaa0019
	3.59451	MAGUK p55 subfamily member 2 (Discs large homolog 2) (Protein MPP2)	Mpp2 Dlgh2
	3.49974	Neural cell adhesion molecule 1 (N-CAM-1) (NCAM-1) (CD antigen CD56)	Ncam1 Ncam
	3.48205	Talin-2	Tln2
	3.33922	Fibronectin (FN) [Cleaved into: Anastellin]	Fn1
	3.17352	CD9 antigen (CD antigen CD9)	Cd9
	FAK-KO vs FAK-K454R (fold change)	Protein names	Gene names
	10.0882	3-keto-steroid reductase (EC 1.1.1.270) (17-beta-hydroxysteroid dehydrogenase 7) (17-beta-HSD 7) (Estradiol 17-beta-dehydrogenase 7) (EC 1.1.1.62)	Hsd17b7
	8.36552	Coiled-coil domain-containing protein 134	Ccdc134
	7.78948	Phosphatidylinositol 4-kinase type 2-alpha (EC 2.7.1.67) (Phosphatidylinositol 4-kinase type II-alpha)	Pi4k2a
	5.90679	Bombesin receptor-activated protein C6orf89 homolog
	5.62759	Protein Niban (Protein FAM129A)	Fam129a Niban
	5.60235	Rootletin (Ciliary rootlet coiled-coil protein)	Crocc Kiaa0445
	5.37969	Annexin A1 (Annexin I) (Annexin-1) (Calpactin II) (Calpactin-2) (Chromobindin-9) (Lipocortin I) (Phospholipase A2 inhibitory protein) (p35)	Anxa1 Anx1 Lpc-1 Lpc1
	4.94246	Ectonucleotide pyrophosphatase/phosphodiesterase family member 5 (E-NPP 5) (NPP-5) (EC 3.1.-.-)	Enpp5
	4.82744	Calpain-1 catalytic subunit (EC 3.4.22.52) (Calcium-activated neutral proteinase 1) (CANP 1) (Calpain mu-type) (Calpain-1 large subunit) (Micromolar-calpain) (muCANP)	Capn1 Canp1 Capa1
	4.63182	Serotransferrin (Transferrin) (Beta-1 metal-binding globulin) (Siderophilin)	Tf Trf
	4.5684	Serine/threonine-protein phosphatase 2B catalytic subunit alpha isoform (EC 3.1.3.16) (CAM-PRP catalytic subunit) (Calmodulin-dependent calcineurin A subunit alpha isoform) (CNA alpha)	Ppp3ca Calna
	4.47408	Heat shock 70 kDa protein 1A (Heat shock 70 kDa protein 3) (HSP70.3) (Hsp68)	Hspa1a Hsp70-3 Hsp70A1
	3.88237	Plasminogen activator inhibitor 2, macrophage (PAI-2) (Serpin B2)	Serpinb2 Pai2 Planh2
	3.71429	Perilipin-2 (Adipophilin) (Adipose differentiation-related protein) (ADRP)	Plin2 Adfp Adrp
	3.68847	Annexin A4 (Annexin IV) (Annexin-4)	Anxa4 Anx4
	3.53149	Ras and Rab interactor 1 (Ras interaction/interference protein 1)	Rin1
	3.47091	Adenylosuccinate synthetase isozyme 2 (AMPSase 2) (AdSS 2) (EC 6.3.4.4) (Adenylosuccinate synthetase, acidic isozyme) (Adenylosuccinate synthetase, liver isozyme) (L-type adenylosuccinate synthetase) (IMP--aspartate ligase 2)	Adss Adss2
	3.38257	Monocarboxylate transporter 1 (MCT 1) (Solute carrier family 16 member 1)	Slc16a1 Mct1
	3.36543	Uroplakin-1b (UP1b) (Uroplakin Ib) (UPIb)	Upk1b
	3.34889	Lactoylglutathione lyase (EC 4.4.1.5) (Aldoketomutase) (Glyoxalase I) (Glx I) (Ketone-aldehyde mutase) (Methylglyoxalase) (S-D-lactoylglutathione methylglyoxal lyase)	Glo1
	3.33279	Protein kinase C alpha type (PKC-A) (PKC-alpha) (EC 2.7.11.13)	Prkca Pkca
	3.28419	Dipeptidyl peptidase 3 (EC 3.4.14.4) (Dipeptidyl aminopeptidase III) (Dipeptidyl arylamidase III) (Dipeptidyl peptidase III) (DPP III) (Enkephalinase B)	Dpp3
	3.25661	cAMP-dependent protein kinase catalytic subunit beta (PKA C-beta) (EC 2.7.11.11)	Prkacb Pkacb
	3.22465	Cation-independent mannose-6-phosphate receptor (CI Man-6-P receptor) (CI-MPR) (M6PR) (300 kDa mannose 6-phosphate receptor) (MPR 300) (Insulin-like growth factor 2 receptor) (Insulin-like growth factor II receptor) (IGF-II receptor) (M6P/IGF2 receptor) (M6P/IGF2R) (CD antigen CD222)	Igf2r
	3.14269	Glycylpeptide N-tetradecanoyltransferase 2 (EC 2.3.1.97) (Myristoyl-CoA:protein N-myristoyltransferase 2) (NMT 2) (Peptide N-myristoyltransferase 2) (Type II N-myristoyltransferase)	Nmt2
	3.11726	E3 ubiquitin-protein ligase NEDD4 (EC 2.3.2.26) (HECT-type E3 ubiquitin transferase NEDD4) (Neural precursor cell expressed developmentally down-regulated protein 4) (NEDD-4)	Nedd4 Kiaa0093 Nedd-4 Nedd4-1 Nedd4a
	3.04662	Peroxisomal biogenesis factor 3 (Peroxin-3) (Peroxisomal assembly protein PEX3)	Pex3
	3.03155	Calpain-2 catalytic subunit (EC 3.4.22.53) (80 kDa M-calpain subunit) (CALP80) (Calcium-activated neutral proteinase 2) (CANP 2) (Calpain M-type) (Calpain-2 large subunit) (Millimolar-calpain) (M-calpain)	Capn2
Integrins
FAK -WT vs FAK-KO (Fold change)	FAK-WT vs FAK- K454R (fold change)	FAK-K454R vs FAK-KO (fold change)	Protein names	Gene names
7.51	1.52	4.92	Integrin alpha-5 (CD49 antigen-like family member E) (Fibronectin receptor subunit alpha) (Integrin alpha-F) (VLA-5) (CD antigen CD49e) [Cleaved into: Integrin alpha-5 heavy chain; Integrin alpha-5 light chain]	Itga5
1.98	1.17	1.69	Integrin beta-3 (Platelet membrane glycoprotein IIIa) (GPIIIa) (CD antigen CD61)	Itgb3
1.97	1.18	1.67	Integrin alpha-V (Vitronectin receptor subunit alpha) (CD antigen CD51) [Cleaved into: Integrin alpha-V heavy chain; Integrin alpha-V light chain]	Itgav
1.57	1.44	1.09	Integrin beta-5	Itgb5
1.55	1.11	1.39	Integrin alpha-6 (CD49 antigen-like family member F) (VLA-6) (CD antigen CD49f) [Cleaved into: Integrin alpha-6 heavy chain; Integrin alpha-6 light chain]	Itga6
1	0.74	1.34	Integrin beta-1 (Fibronectin receptor subunit beta) (VLA-4 subunit beta) (CD antigen CD29)	Itgb1
1	0.81	1.23	Integrin alpha-3 (CD49 antigen-like family member C) (Galactoprotein B3) (GAPB3) (VLA-3 subunit alpha) (CD antigen CD49c) [Cleaved into: Integrin alpha-3 heavy chain; Integrin alpha-3 light chain]	Itga3
0.9	1.12	0.8	Integrin beta-6	Itgb6
0.86	0.57	1.49	Integrin beta-4 (CD antigen CD104)	Itgb4
