## Supplemental Table S11 for "FAK activity sustains intrinsic and acquired ovarian cancer resistance to platinum chemotherapy"

### Sheet: KEGG-FAK R454 Scaffold
Term	Overlap	Adjusted P-value	Z-score	Combined Score	Genes
Proteoglycans in cancer_Homo sapiens_hsa05205	35/203	7.47967e-07	-1.98745	37.678	CAMK2B;CD63;SDC2;ITGB3;ELK1;THBS1;ACTG1;PAK1;WNT11;RRAS;AKT1;TIMP3;DROSHA;FLNC;EIF4B;MAPK3;FZD1;WNT10A;TGFB1;MAP2K2;PTCH1;WNT7B;FZD9;NUDT16L1;ANK1;HSPG2;PTK2;VEGFA;SMO;SDC1;PTPN6;HPSE;ITGA5;EZR;FGFR1
Axon guidance_Homo sapiens_hsa04360	27/127	7.47967e-07	-1.77662	34.7839	SEMA3D;SEMA3B;SEMA3G;CXCR4;SEMA3F;EFNA5;NTN3;GNAI2;EFNB2;EFNB1;PPP3CA;PAK1;PLXNA2;SLIT3;SLIT2;EPHB2;EPHB4;PLXNA3;MAPK3;EPHB3;UNC5B;SEMA6D;SEMA4C;SEMA4F;PTK2;EFNA1;PLXNB3
HTLV-I infection_Homo sapiens_hsa05166	39/258	3.03332e-06	-1.89304	32.4702	CRTC2;CRTC1;SRF;PDGFB;BUB1B;ADCY7;ELK1;RELA;ANAPC11;RELB;CDC20;PPP3CA;CCNB2;CCND3;ZFP36;WNT11;RRAS;POLD2;AKT1;TSPO;FZD1;STAT5A;EGR1;PDGFRA;WNT10A;JUN;RANBP3;CDKN2C;TGFB1;VCAM1;IL1R1;TGFB3;WNT7B;FZD9;NFKB2;NFKBIA;KAT2A;ADCY9;MAP3K14
Focal adhesion_Homo sapiens_hsa04510	31/202	4.02266e-05	-1.84657	26.3688	SHC4;ITGB3;PDGFB;TNC;LAMC1;ELK1;THBS1;MYLK;ACTG1;CCND3;PAK1;CAPN2;AKT1;FLNC;MAPK3;VASP;VAV3;PDGFRA;JUN;LAMB3;ACTN1;VEGFC;ACTN4;PTK2;VEGFA;ITGA10;COL6A2;COL6A1;COL6A3;ITGA5;BCAR1
MAPK signaling pathway_Homo sapiens_hsa04010	34/255	0.000247931	-1.89595	23.2028	SRF;PDGFB;ARRB1;ARRB2;ELK1;RELA;RELB;PPP3CA;PAK1;MAPK7;RRAS;MKNK2;AKT1;FLNC;CACNG1;MAPK3;MAP4K1;PDGFRA;JUN;TGFB1;MAP2K2;IL1R1;TGFB3;CDC25B;NFKB2;CACNB1;NR4A1;CACNB3;MAPKAPK3;TAB1;MAP3K14;MAP3K11;FGFR1;MAP3K12
Pathways in cancer_Homo sapiens_hsa05200	43/397	0.00212604	-1.94962	19.0142	PTGER4;PDGFB;CXCR4;LAMC1;ADCY7;GLI3;RELA;GNAI2;RXRB;WNT11;AKT1;RALGDS;RUNX1T1;MAPK3;FZD1;STAT5A;PDGFRA;WNT10A;JUN;MAP2K2;TGFB1;JUP;LAMB3;TGFB3;PTCH1;WNT7B;PLEKHG5;FZD9;VEGFC;PTK2;NFKB2;VEGFA;BCR;BMP4;NFKBIA;ADCY9;SMO;TRAF5;RARA;GNAS;BIRC5;PPARD;FGFR1
Dilated cardiomyopathy_Homo sapiens_hsa05414	16/90	0.00212604	-1.74544	17.1895	TGFB1;TGFB3;ITGB3;ADCY7;ACTG1;CACNB1;CACNB3;ADCY9;SGCB;ITGA10;TNNT2;LMNA;DAG1;GNAS;ITGA5;CACNG1
Hypertrophic cardiomyopathy (HCM)_Homo sapiens_hsa05410	15/83	0.00215731	-1.62127	15.4249	TGFB1;ACE;TGFB3;ITGB3;PRKAG1;ACTG1;CACNB1;CACNB3;SGCB;ITGA10;TNNT2;LMNA;DAG1;ITGA5;CACNG1
Arrhythmogenic right ventricular cardiomyopathy (ARVC)_Homo sapiens_hsa05412	14/74	0.00215731	-1.54409	14.6485	JUP;ACTN1;ITGB3;ACTN4;ACTG1;CACNB1;CACNB3;GJA1;SGCB;ITGA10;LMNA;DAG1;ITGA5;CACNG1
Rap1 signaling pathway_Homo sapiens_hsa04015	27/211	0.00232626	-1.73521	16.1481	CSF1;ITGB3;PDGFB;EFNA5;ADCY7;THBS1;GNAI2;ACTG1;RRAS;AKT1;RALGDS;MAPK3;VASP;NGFR;PDGFRA;MAP2K2;ANGPT1;VEGFC;VEGFA;EFNA1;ADCY9;GNAS;CALM3;RAPGEF3;SIPA1;BCAR1;FGFR1
Phospholipase D signaling pathway_Homo sapiens_hsa04072	20/144	0.00511694	-1.61637	13.4732	SHC4;PDGFRA;DGKD;MAP2K2;PDGFB;TSC2;GAB2;AGPAT1;ADCY7;AGPAT2;DNM1;CYTH2;ADCY9;RRAS;PPAP2B;GNAS;AKT1;RALGDS;RAPGEF3;MAPK3
ECM-receptor interaction_Homo sapiens_hsa04512	14/82	0.00511694	-1.4087	11.7556	LAMB3;ITGB3;TNC;LAMC1;HSPG2;THBS1;SV2A;ITGA10;COL6A2;COL6A1;DAG1;COL6A3;SDC1;ITGA5
Cell cycle_Homo sapiens_hsa04110	18/124	0.00547359	-1.42984	11.7076	ANAPC13;TGFB1;CDKN2C;TGFB3;PLK1;BUB1B;CDC25B;ANAPC11;CDC20;CCNA2;CCNB2;CCND3;ESPL1;RAD21;CDK1;MCM3;MCM5;MCM2
Oxytocin signaling pathway_Homo sapiens_hsa04921	21/158	0.00574179	-1.63122	13.1576	CAMK2B;JUN;MAP2K2;NPR2;PRKAG1;EEF2;ADCY7;ELK1;ACTG1;MYLK;GNAI2;CACNB1;PPP3CA;CACNB3;ADCY9;MAPK7;GNAS;CALM3;CACNG1;CAMK1G;MAPK3
Gap junction_Homo sapiens_hsa04540	14/88	0.00858638	-1.38582	10.5242	PDGFRA;MAP2K2;PDGFB;ADCY7;GNAI2;TUBB6;GJA1;ADCY9;MAPK7;CDK1;GNAS;PRKG2;TUBA8;MAPK3
Hippo signaling pathway_Homo sapiens_hsa04390	20/153	0.00858638	-1.37565	10.3589	FZD1;CRB2;WWTR1;SMAD1;WNT10A;TGFB1;TGFB3;WNT7B;FZD9;SCRIB;BMP6;ACTG1;BMP5;BMP4;CCND3;WNT11;PPP2R1A;DLG4;BIRC5;TEAD3
Adrenergic signaling in cardiomyocytes_Homo sapiens_hsa04261	19/148	0.0124154	-1.43453	10.041	CAMK2B;ATP1A3;ATP1A1;ADCY7;GNAI2;CACNB1;CACNB3;ADCY9;PPP2R1A;CREB3L1;TNNT2;GNAS;AKT1;CALM3;SCN5A;CACNG1;SCN1B;RAPGEF3;MAPK3
B cell receptor signaling pathway_Homo sapiens_hsa04662	12/73	0.0124154	-1.39145	9.7256	VAV3;NFKBIA;PPP3CA;JUN;IFITM1;MAP2K2;CD81;AKT1;PTPN6;NFKBIE;RELA;MAPK3
cAMP signaling pathway_Homo sapiens_hsa04024	23/199	0.0149186	-1.4276	9.5732	VAV3;CAMK2B;JUN;MAP2K2;PTCH1;PDE3B;ATP1A3;ATP1A1;ADCY7;GLI3;RELA;GNAI2;NFKBIA;PAK1;ADCY9;RRAS;CREB3L1;GNAS;AKT1;CALM3;SOX9;RAPGEF3;MAPK3

### Sheet: KEGG-FAK activty
Term	Overlap	Adjusted P-value	Z-score	Combined Score	Genes
Ribosome_Homo sapiens_hsa03010	29/137	6.16033e-05	-1.74614	26.7488	RPL30;RPL3;RPL34;RPLP0;MRPL14;MRPL12;RPL10A;RPS15;MRPL2;RPS19;RPS18;RPL14;RPS3;RPL36;RPLP2;RPL37;RPS11;RPS27A;RPS10;RPS9;RPS8;MRPS18A;MRPL28;RPL23A;MRPL23;RPS26;RPS28;RPL27A;UBA52
TNF signaling pathway_Homo sapiens_hsa04668	23/110	0.000654307	-1.88772	23.1121	MAP2K3;CEBPB;RIPK3;TRADD;LIF;TNFAIP3;TRAF1;FOS;MAPK12;NFKB1;ICAM1;TNFRSF1A;PIK3R5;MAPK10;RPS6KA4;SOCS3;CASP8;BCL3;CCL2;PGAM5;IL18R1;MAP3K5;ATF4
HTLV-I infection_Homo sapiens_hsa05166	40/258	0.000654307	-1.89304	22.4464	ATF1;CDKN1A;CRTC3;SLC2A1;ADCY1;ADCY6;ETS2;ICAM1;PIK3R5;POLD3;POLD4;CCND1;MYC;POLD1;EP300;MYBL2;BUB3;WNT1;MYBL1;HRAS;POLE;WNT4;APC2;EGR2;SMAD3;FZD7;NFATC2;RRAS2;NFATC1;WNT9A;FOS;NFKB1;NFATC4;TNFRSF1A;FOSL1;DLG1;POLE2;IL2RB;BAX;ATF4
Pathways in cancer_Homo sapiens_hsa05200	54/397	0.000764655	-2.0297	23.1666	CDKN1A;HSP90AB1;SLC2A1;CKS1B;RASSF1;GNGT2;CASP8;CCND1;MYC;SUFU;EP300;SKP2;HRAS;PRKCG;APC2;RALBP1;ITGA3;MMP2;AXIN1;WNT9A;FOS;TRAF1;AXIN2;RBX1;MSH6;KIT;CKS2;ARHGEF1;CEBPA;LAMA5;CTBP2;EPAS1;GSTP1;LPAR1;LPAR3;ADCY1;ADCY6;PIK3R5;TCEB2;WNT1;WNT4;EGLN2;SMAD3;BAD;FZD7;FN1;VEGFB;NFKB1;MAPK10;CDK6;GNB2;GNB4;BAX;FGFR2
Wnt signaling pathway_Homo sapiens_hsa04310	25/142	0.00172762	-1.72714	17.339	CTBP2;PRICKLE2;NKD1;CCND1;MYC;EP300;WNT1;WNT4;PRKCG;APC2;SMAD3;FZD7;AXIN1;NFATC2;NFATC1;CSNK1E;AXIN2;WNT9A;RBX1;NFATC4;MAPK10;FOSL1;VANGL2;CSNK2B;NOTUM
DNA replication_Homo sapiens_hsa03030	11/36	0.00172762	-1.67173	17	RFC5;POLD3;RNASEH2C;POLD4;POLA2;FEN1;MCM7;POLE2;POLD1;MCM6;POLE
Cell cycle_Homo sapiens_hsa04110	23/124	0.00172762	-1.63208	16.6369	CDKN2D;CDKN1A;SMAD3;MCM7;CDC6;PKMYT1;YWHAZ;RBX1;GADD45G;FZR1;CCNB1;WEE1;TFDP1;CDK6;CDC45;CCND1;MYC;EP300;E2F4;MCM6;BUB3;SKP2;MAD1L1
Non-alcoholic fatty liver disease (NAFLD)_Homo sapiens_hsa04932	25/151	0.00424424	-1.78236	16.0533	NDUFB9;CEBPA;PRKAA1;NDUFB8;NDUFB10;NDUFA11;NDUFA4L2;IRS2;COX7A1;PIK3R5;SOCS3;CASP8;CYC1;MAP3K5;SREBF1;PRKAB2;NDUFA6;NDUFA3;PRKAB1;NFKB1;TNFRSF1A;MAPK10;COX7A2L;BAX;ATF4
Amyotrophic lateral sclerosis (ALS)_Homo sapiens_hsa05014	12/51	0.00858708	-1.50612	12.3265	MAP2K3;DAXX;GPX1;TOMM40;BAD;DERL1;BAX;NOS1;MAPK12;TNFRSF1A;GRIN1;MAP3K5
Hepatitis B_Homo sapiens_hsa05161	23/146	0.0130169	-1.70696	13.0804	PRKCG;EGR2;CDKN1A;SMAD3;EGR3;BAD;NFATC2;NFATC1;FOS;YWHAZ;NFKB1;NFATC4;PIK3R5;MAPK10;CDK6;CASP8;CCND1;MYC;BAX;EP300;HRAS;ATF4;TLR2
Inflammatory mediator regulation of TRP channels_Homo sapiens_hsa04750	17/98	0.0208057	-1.72211	12.2246	PRKCG;MAP2K3;PRKCE;PRKCD;PLA2G4C;ITPR3;ADCY1;PLA2G6;MAPK12;ADCY6;PPP1CA;PIK3R5;MAPK10;HRH1;TRPV4;P2RY2;F2RL1
AGE-RAGE signaling pathway in diabetic complications_Homo sapiens_hsa04933	17/101	0.025666	-1.74751	11.796	SMAD3;PRKCE;MMP2;PRKCD;FN1;VEGFB;NFATC1;AGER;MAPK12;NFKB1;ICAM1;PIK3R5;MAPK10;CCND1;BAX;CCL2;HRAS
Circadian rhythm_Homo sapiens_hsa04710	8/30	0.025666	-1.02859	6.91382	PRKAB2;PRKAA1;BHLHE40;RORA;CSNK1E;PRKAB1;RBX1;ARNTL
Apoptosis_Homo sapiens_hsa04210	21/140	0.0304285	-1.62712	10.5394	DAXX;BAD;TRADD;ITPR3;TRAF1;FOS;TUBA4A;NFKB1;LMNB2;GADD45G;TNFRSF1A;PIK3R5;MAPK10;TUBA1C;TUBA1B;CASP8;BAX;CAPN1;HRAS;MAP3K5;ATF4
Colorectal cancer_Homo sapiens_hsa05210	12/62	0.030829	-1.4535	9.20193	MAPK10;MSH6;APC2;SMAD3;CCND1;BAD;MYC;AXIN1;BAX;AXIN2;FOS;PIK3R5
Lysosome_Homo sapiens_hsa04142	19/123	0.030829	-1.39779	8.84901	ABCA2;HGSNAT;FUCA1;SLC11A2;NAGA;ABCB9;TCIRG1;LITAF;IGF2R;GALNS;LAPTM4B;GNPTG;CLN3;GLB1;SMPD1;NEU1;ATP6V0C;ARSB;LGMN
FoxO signaling pathway_Homo sapiens_hsa04068	20/133	0.0310631	-1.41963	8.89048	IL10;CDKN2D;PRKAB2;PRKAA1;CDKN1A;SMAD3;PRMT1;IRS2;CSNK1E;PRKAB1;MAPK12;GADD45G;PIK3R5;MAPK10;CCNB1;CCND1;EP300;SKP2;SGK1;HRAS
Ras signaling pathway_Homo sapiens_hsa04014	29/227	0.0425953	-1.543	9.0043	RASAL2;PLA2G6;ETS2;PIK3R5;RASSF1;GNGT2;HRAS;PAK4;PRKCG;RALBP1;BAD;PLA2G4C;GAB1;VEGFB;RRAS2;KSR2;NFKB1;GRIN1;MAPK10;TIAM1;RASA3;RASA4;GNB2;KIT;GNB4;RIN1;FGFR4;FGFR2;ARF6
Glycerophospholipid metabolism_Homo sapiens_hsa00564	15/95	0.0579796	-1.20532	6.60024	PCYT1B;CHKB;AGPAT9;DGKA;PLA2G4C;PPAP2C;PLA2G6;LCLAT1;AGPAT4;PGS1;PHOSPHO1;LPCAT4;GPD1;PPAP2A;CDIPT
Regulation of actin cytoskeleton_Homo sapiens_hsa04810	27/214	0.0623957	-1.42627	7.63588	ITGB4;ARPC1B;IQGAP2;IQGAP3;MYL12B;PIK3R5;CFL1;ITGB7;PIP4K2C;CD14;HRAS;PAK4;APC2;GSN;ITGA3;LIMK1;FN1;RRAS2;SSH3;PPP1CA;TIAM1;ITGAD;MYH9;ARHGEF1;PFN1;FGFR4;FGFR2

### Sheet: KEGG-FAK Activity+b-catenin
Term	Overlap	Adjusted P-value	Z-score	Combined Score	Genes
Ribosome	27/137	3.66441e-11	-1.74614	51.5935	RPL30;RPL3;RPL34;RPLP0;MRPL12;RPL10A;RPS15;MRPL2;RPS19;RPS18;RPL14;RPS3;RPL36;RPLP2;RPL37;RPS11;RPS27A;RPS10;RPS9;RPS8;MRPS18A;MRPL28;RPL23A;RPS26;RPS28;RPL27A;UBA52
Pathways in cancer	29/397	0.0100243	-2.05639	18.5519	CEBPA;HSP90AB1;CTBP2;GSTP1;SLC2A1;LPAR3;ADCY6;CKS1B;MYC;SUFU;TCEB2;SKP2;HRAS;WNT4;APC2;EGLN2;SMAD3;FZD7;FN1;VEGFB;AXIN1;FOS;AXIN2;NFKB1;MSH6;KIT;CKS2;BAX;FGFR2
Cell cycle	14/124	0.0100243	-1.70792	15.8554	CDKN2D;SMAD3;CDC6;PKMYT1;GADD45G;FZR1;CCNB1;WEE1;TFDP1;CDC45;MYC;E2F4;MCM6;SKP2
Biosynthesis of amino acids	10/74	0.0131774	-1.67494	14.1706	SHMT2;GPT2;IDH2;TALDO1;ALDOC;ALDH18A1;ACO2;ENO1;PFKM;ASS1
Wnt signaling pathway	14/142	0.0174508	-1.77793	13.959	APC2;SMAD3;CTBP2;FZD7;AXIN1;PRICKLE2;CSNK1E;AXIN2;NKD1;NFATC4;MYC;CSNK2B;NOTUM;WNT4
Fanconi anemia pathway	8/53	0.0174508	-1.57537	12.247	RMI2;APITD1;EME1;FANCA;STRA13;FANCE;TELO2;POLH
Non-alcoholic fatty liver disease (NAFLD)	14/151	0.0257184	-1.80819	13.077	NDUFB9;CEBPA;NDUFB8;NDUFB10;NDUFA11;NDUFA3;NDUFA4L2;IRS2;COX7A1;NFKB1;SOCS3;COX7A2L;BAX;CYC1
Colorectal cancer	8/62	0.0359215	-1.7293	11.5961	MSH6;APC2;SMAD3;MYC;AXIN1;BAX;AXIN2;FOS
DNA replication	6/36	0.0359215	-1.4741	9.79783	RFC5;RNASEH2C;POLA2;POLD1;MCM6;POLE

### Sheet: KEGG-HGSOC Match
Gene Set Name	# Genes in Gene Set (K)	Description	p-value	FDR q-value	Genes in Set.
KEGG_RIBOSOME	14/88	Ribosome	2.19e-14	4.07e-12	RPL10A	RPL30	RPL37	RPLP0	RPS3	RPS8	RPS9	RPS10	RPS18	RPS19	RPS26	RPS27A	RPS28	UBA52
KEGG_PATHWAYS_IN_CANCER	18/328	Pathways in cancer	4.35e-10	4.05e-08	AXIN1	AXIN2	WNT4	FZD7	MYC	CTBP2	FN1	FGFR2	GSTP1	KIT	CEBPA	MSH6	VEGFB	SLC2A1	EGLN2	SKP2	CKS1B	HSP90AB1
KEGG_WNT_SIGNALING_PATHWAY	9/151	Wnt signaling pathway	5.39e-06	0.000334	AXIN1	AXIN2	WNT4	FZD7	MYC	CTBP2	PPP2R5D	CSNK2B	PRICKLE2
KEGG_DNA_REPLICATION	5/36	DNA replication	1.18e-05	0.000415	MCM6	POLE	POLA2	RFC5	RNASEH2C
KEGG_SPLICEOSOME	8/128	Spliceosome	1.27e-05	0.000415	LSM4	NAA38	LSM2	SF3B2	PPIL1	SNRPA	U2AF1	DHX16
KEGG_ALZHEIMERS_DISEASE	9/169	Alzheimer's disease	1.34e-05	0.000415	COX7A1	CYC1	COX7A2L	NDUFA3	NDUFB9	NDUFA4L2	APH1A	NOS1	CAPN1
KEGG_TYPE_II_DIABETES_MELLITUS	5/47	Type II diabetes mellitus	4.45e-05	0.00118	HK1	SOCS3	SOCS1	IRS2	PRKCE
KEGG_PATHOGENIC_ESCHERICHIA_COLI_INFECTION	5/59	Pathogenic Escherichia coli infection	0.000134	0.00311	TUBA1B	TUBB	TUBA4A	TUBA1C	TLR5
KEGG_REGULATION_OF_ACTIN_CYTOSKELETON	8/216	Regulation of actin cytoskeleton	0.000488	0.0101	PPP1CA	PAK4	MYL12B	CFL1	TIAM1	IQGAP3	FN1	FGFR2
KEGG_GLUTATHIONE_METABOLISM	4/50	Glutathione metabolism	0.0008	0.0139	RRM2	SRM	IDH2	GSTP1
