## Supplemental Table S13 for "FAK activity sustains intrinsic and acquired ovarian cancer resistance to platinum chemotherapy"

### Sheet: ALL GAINS
GENESET
track_name	FREQUENCY of GENETIC GAIN (TCGA Cohort)
MYC	80.3859
FAM49B	78.4566
AGO2	77.492
CYC1	76.8489
FBXL6	76.8489
MFSD3	76.8489
RECQL4	76.8489
SCRT1	76.8489
TSTA3	76.8489
LY6E	76.5273
TRIB1	75.8842
NDUFB9	75.2412
MTBP	74.5981
DSCC1	74.2765
TBC1D31	74.2765
ENPP2	72.3473
PKHD1L1	68.8103
GATA5	67.8457
ATP9A	66.2379
BMP7	65.9164
NCALD	63.0225
KY	61.4148
PABPC1	61.4148
RPL30	61.4148
S100A11	61.4148
APH1A	61.0932
LAPTM4B	61.0932
LOR	60.7717
SCAMP3	60.7717
SULF2	60.7717
TOPBP1	60.7717
CKS1B	60.4502
MTDH	60.4502
UBE2C	59.8071
IQGAP3	59.164
SNTA1	58.1994
MMP24	57.8778
LPCAT1	57.2347
HDGF	56.9132
KIF26B	56.9132
MYBL2	56.9132
COL6A6	56.5916
NUF2	56.5916
IER5	55.9486
HMCN1	55.627
GATA2	55.3055
SRD5A1	55.3055
CCT5	54.9839
GPR161	54.9839
ILDR2	54.9839
SIPA1L2	54.6624
SIRPA	54.0193
NOP56	53.6977
PDE4DIP	53.6977
ASPM	53.3762
FAM110A	53.3762
TRIB3	53.3762
DDX11	52.7331
RAD51AP1	52.4116
ELF3	51.7685
SAMD1	51.7685
ABHD8	51.4469
ANKLE1	51.4469
MFSD2A	50.8039
RNF144B	50.8039
RNF182	50.8039
EDN2	48.8746
NACC1	48.8746
TLR5	48.8746
ADAMTS12	48.5531
TARS	48.5531
ABI3BP	47.91
DNAJC21	47.91
DSP	47.5884
SLC2A1	47.5884
TXNDC5	47.5884
SYCE2	46.9453
CCDC124	46.6238
GMNN	46.6238
LSM4	46.6238
NADK2	46.6238
PSMG4	46.6238
SKP2	46.6238
ABCF1	46.3023
AKR1C3	46.3023
DHX16	46.3023
NRM	46.3023
PPP1R10	46.3023
TUBB	46.3023
IER3	45.9807
IFI30	45.9807
CAMK1D	45.6592
CEP89	45.6592
CSNK2B	45.6592
LSM2	45.6592
VARS	45.6592
CDCA8	45.3376
CENPF	45.0161
KIF2C	45.0161
RPP21	45.0161
RPS8	45.0161
CEBPA	44.6945
DUSP22	44.6945
MCM10	44.6945
SNAI2	44.6945
UBA52	44.6945
NUP155	44.373
LIFR	44.0514
PRKCE	44.0514
STIL	44.0514
GDPD5	43.7299
PEPD	43.7299
RPS3	43.7299
EIF3K	43.4084
NAA38	43.4084
NSL1	43.4084
CUTA	43.0868
HMGA1	43.0868
PAK4	43.0868
PFDN6	43.0868
VPS52	43.0868
YJEFN3	43.0868
FANCE	42.7653
LEMD2	42.7653
MEGF8	42.7653
NEK2	42.7653
PPIL1	42.7653
RPS18	42.7653
WDR46	42.7653
CCDC141	42.4437
CLIP3	42.4437
MSH6	42.4437
NUDT3	42.4437
RPL37	42.4437
DMKN	42.1222
P2RY2	42.1222
RPL10A	42.1222
RPS10	42.1222
SDHAF1	42.1222
SPC24	42.1222
TTC7A	42.1222
UHRF1BP1	42.1222
CACNB2	41.8006
CAPNS1	41.8006
COX7A1	41.8006
CDCA7	41.4791
MRPL48	41.4791
PAF1	41.4791
COX7A2L	41.1576
TIMM50	41.1576
CUX1	40.836
CENPA	40.5145
RRM2	40.5145
CMPK2	40.1929
DLX1	40.1929
PKDCC	40.1929
RPS27A	40.1929
CDKN2D	39.8714
DPY30	39.8714
LGALSL	39.8714
MRPL2	39.2283
PEX6	39.2283
DNPH1	38.9068
MRPS18A	38.9068
PPP2R5D	38.9068
TPST1	38.9068
ESYT1	38.5852
FOXP4	38.5852
POLH	38.5852
TREM2	38.2637
TRERF1	38.2637
BYSL	37.9421
EIF3G	37.9421
FBL	37.9421
KIF21A	37.9421
PPAN	37.9421
RPS26	37.9421
GUCA1A	37.6206
HSP90AB1	37.6206
KIAA1324L	37.6206
MRPL12	36.6559
POM121	36.6559
SLC38A1	36.3344
SLC38A2	36.3344
ALYREF	36.0129
NAA10	36.0129
ANO6	35.6913
EMD	35.6913
SOCS3	35.6913
TESMIN	35.6913
WASH6P	35.6913
CENPX	35.3698
DUSP9	35.3698
LGR5	35.3698
NOTUM	35.3698
CLIC5	35.0482
AK2	34.7267
FZD7	34.7267
PCED1B	34.7267
GSTP1	34.4051
NDUFA4L2	34.4051
PPP1CA	34.4051
RAD9A	34.4051
SHMT2	34.4051
AMIGO2	34.0836
COX14	34.0836
KIF19	34.0836
TUBA1C	34.0836
AIP	33.7621
ITPRIPL1	33.7621
PFKM	33.7621
RAB40B	33.7621
ADCY6	33.4405
FMNL2	33.4405
SMAGP	33.4405
HOXC13	33.119
KAT6A	33.119
ARID5A	32.7974
LIMA1	32.7974
TUBA1B	32.7974
CASZ1	32.4759
CENPS	32.1543
RCE1	32.1543
IGFBP5	31.8328
TARBP2	31.8328
ANLN	31.5113
BARD1	31.5113
C1QTNF12	31.5113
CDC42EP4	31.5113
MGAT4A	31.5113
NOC2L	31.5113
VWA1	31.5113
KIAA1211L	31.1897
SLC22A15	31.1897
BANF1	30.8682
ENO1	30.8682
FN1	30.5466
RP9	30.5466
SF3B2	30.5466
SRM	30.5466
TBRG4	30.5466
AP5B1	30.2251
CAPN1	30.2251
CCDC85B	30.2251
CDCA5	30.2251
CFL1	30.2251
EHD1	30.2251
KPNA2	30.2251
NAALADL1	30.2251
NKAIN1	30.2251
POLA2	30.2251
RNASEH2C	30.2251
CTBP2	29.9035
FHAD1	29.9035
FIGNL1	29.9035
GPSM2	29.9035
NFE2L3	29.9035
DBNL	29.582
HOXA5	29.582
HOXA6	29.582
POLM	29.582
KAZN	29.2605
INPP5A	28.9389
SYNM	28.9389
FGFR2	28.6174
HMX2	28.6174
MPP6	28.6174
FAM131C	28.2958
RPS28	28.2958
SYT1	28.2958
TUBA4A	28.2958
AXIN2	27.9743
ERMP1	27.9743
FUT11	27.9743
PAWR	27.9743
RTL5	27.9743
CIT	27.6527
KSR2	27.6527
RCL1	27.6527
RPLP0	27.6527
RRP1B	27.6527
SCARB1	27.6527
SNRPA	27.6527
VLDLR	27.6527
CERS4	27.3312
CRIP1	27.3312
CSRP2	27.3312
NOS1	27.3312
RFC5	27.3312
ABCB9	27.0096
ADARB1	27.0096
ATP2B1	27.0096
CDCA4	27.0096
NUDT14	27.0096
POLE	27.0096
ARRDC4	26.6881
EGLN2	26.6881
SETD1B	26.6881
FHL2	26.3666
RCC1	26.3666
RPS6KA4	26.3666
SNHG12	26.3666
CHST11	26.045
RCC2	26.045
STIP1	26.045
TMEM200B	26.045
VEGFB	26.045
CORO1C	25.7235
CRTC3	25.7235
DCAF12	25.7235
ERFE	25.7235
GLTP	25.7235
IL17RC	25.7235
MGAT5	25.7235
NDRG2	25.7235
PDCD1	25.7235
PRC1	25.7235
SH2B3	25.7235
SIK1	25.7235
HS2ST1	25.4019
MAN2A2	25.4019
RACK1	25.4019
TMEM119	25.4019
UBAP2	25.4019
UBE2M	25.4019
UNG	25.4019
ADAP1	25.0804
GAS2L3	25.0804
GPER1	25.0804
HK1	25.0804
MCM6	25.0804
NANOS1	25.0804
NCKAP5	25.0804
RAB11FIP2	25.0804
TMPO	25.0804
ARHGEF39	24.7588
FGFRL1	24.7588
IDH2	24.7588
LRRC8E	24.7588
NDUFA3	24.7588
NR1H4	24.7588
RGS10	24.7588
TMCC3	24.7588
FUCA1	24.4373
INTS5	24.4373
LPAR3	24.4373
TMEM37	24.4373
TUT1	24.4373
FOCAD	24.1158
TECPR2	24.1158
TFDP1	24.1158
U2AF1	24.1158
RPS9	23.7942
DUSP1	23.4727
EIF4EBP1	23.4727
ETS2	23.4727
RTKN2	23.4727
TICRR	23.4727
ADD3	23.1511
ADO	23.1511
ERGIC1	23.1511
IRS2	23.1511
POLG	23.1511
TATDN2	23.1511
ATP11A	22.8296
ERF	22.8296
RPS19	22.8296
TIAM1	22.8296
BHLHE40	22.508
CELA3B	22.508
MFSD10	22.508
RSPH1	22.508
MYL12B	22.1865
PRICKLE2	22.1865
RBM20	22.1865
SYT7	22.1865
TTC7B	22.1865
WNT4	22.1865
ADRA2A	21.865
CHTF18	21.865
MFGE8	21.865
NDC80	21.865
NOMO1	21.865
NUBP1	21.865
RMI2	21.865
RPUSD1	21.865
SOCS1	21.865
TVP23A	21.865
ARMCX2	21.5434
AXIN1	21.5434
CCDC86	21.5434
CD44	21.5434
CIITA	21.5434
EVL	21.5434
KIT	21.5434
MRPL28	21.5434
RAB11FIP3	21.5434
SERPING1	21.5434
TMEM8A	21.5434
SLC43A3	21.2219
TNKS1BP1	21.2219
TOMM40	21.2219
WWC1	20.9003
CUEDC2	20.2572
FBXL15	20.2572
HAUS4	20.2572
IMPA2	20.2572
SPDL1	20.2572
MRPL43	19.9357
MRPS34	19.9357
PRKCD	19.9357
SUFU	19.9357
ABLIM3	19.6141
G3BP1	19.6141
HPS6	19.6141
NDUFB10	19.6141
NFATC4	19.6141
NYNRIN	19.6141
RIPK3	19.6141
SLC22A17	19.6141
TELO2	19.6141
TRAIP	19.6141
EFS	19.2926
ELOB	19.2926
GLB1	19.2926
IFT140	19.2926
KIF23	19.2926
PGP	19.2926
PKMYT1	19.2926
RNPS1	19.2926
SAPCD2	19.2926
TLE3	19.2926
TRAF7	19.2926
CCNF	18.9711
DUSP7	18.9711
NDUFB8	18.9711
POLD1	18.9711
AKT1S1	18.6495
AVPI1	18.6495
CEMIP	18.6495
HOGA1	18.6495
MARVELD1	18.6495
NUP62	18.6495
RRP9	18.6495
SNRPD2	18.6495
TWF2	18.6495
ALDH18A1	18.328
AP2S1	18.328
BCOR	18.328
EME1	18.328
GRWD1	18.328
IFRD2	18.328
RPL14	18.328
ZDHHC16	18.328
KLF5	18.0064
LMO7	18.0064
LOXL4	18.0064
PRMT1	18.0064
ARMC5	17.6849
CDIPT	17.6849
FUT2	17.6849
HIRIP3	17.6849
INO80E	17.6849
KIF11	17.6849
KIF22	17.6849
PPP4C	17.6849
DIO2	17.3633
MAMSTR	17.3633
MMS22L	17.3633
PLEKHA4	17.3633
PSTPIP1	17.3633
BAX	17.0418
MID1	17.0418
PHOSPHO1	17.0418
PLA2G4C	17.0418
RPS11	17.0418
BCKDK	16.7203
FBXL19	16.7203
SMAD3	16.7203
CDC45	16.3987
CLN3	16.3987
HNRNPA0	16.3987
SAE1	16.3987
EIF2B2	16.0772
KDM8	16.0772
PCYT1B	16.0772
RRAS2	16.0772
GTF3C1	15.7556
FOS	15.1125
SEL1L3	15.1125
SGK1	15.1125
ESR1	14.4695
KHSRP	14.1479
MTFR2	14.1479
PIF1	14.1479
APBA1	13.8264
PARVA	13.8264
PLEKHA7	13.8264
SOX6	13.5048
E2F8	12.8617
NDUFA11	12.8617
PSPC1	12.8617
ADGRG6	12.5402
GPT2	12.5402
HIVEP2	12.5402
KBTBD11	12.5402
MAP3K9	12.5402
PTPN5	12.5402
TRPM6	12.5402
ACAT2	12.2186
FAM57A	12.2186
FST	12.2186
IER5L	12.2186
PHF19	12.2186
ARID1B	11.8971
LONP1	11.8971
RGS3	11.8971
ALOX5AP	11.5756
LHX6	11.5756
PBX3	11.5756
SMPD1	11.5756
TMEM242	11.5756
RPL36	11.254
ASS1	10.9325
CTR9	10.9325
EIF5A	10.9325
GAB1	10.9325
KCNQ1	10.9325
RASL10A	10.9325
STIM1	10.9325
AMPD3	10.6109
EWSR1	10.6109
GADD45G	10.6109
KDM4B	10.6109
RPL27A	10.6109
WEE1	10.6109
ALDH1A2	10.2894
LGALS2	10.2894
PBK	10.2894
PELI2	10.2894
RHOG	10.2894
RPLP2	10.2894
SASH1	10.2894
SLC25A22	10.2894
TALDO1	10.2894
CKS2	9.96785
GCAT	9.96785
SMC2	9.96785
ANP32B	9.6463
DEAF1	9.6463
NKD1	9.6463
TMEM256	9.6463
CORO2A	9.32476
CSNK1E	9.32476
HRAS	9.32476
PLA2G6	9.32476
PLPP1	9.32476
RPL23A	9.32476
SLC16A13	9.32476
CDCA2	9.00322
MYBBP1A	9.00322
JOSD1	8.68167
TOMM22	8.68167
TST	8.68167
ARHGAP10	8.36013
DEPDC1B	8.36013
ELFN2	8.36013
TXN2	8.36013
RPL3	8.03859
ACO2	7.71704
ALDOC	7.71704
REEP4	7.71704
SPAG5	7.71704
FEM1A	7.3955
SNCA	7.07395
ADSL	6.75241
GTSE1	6.75241
DESI1	6.43087
DOK4	6.43087
LPCAT4	6.43087
PMM1	6.43087
RANGAP1	6.43087
TGM7	6.43087
TNFAIP8L1	6.43087
CCDC102A	6.10932
GAR1	6.10932
L3MBTL2	6.10932
NEIL3	6.10932
XRCC6	6.10932
YJU2	6.10932
CHMP1A	5.78778
ELOVL6	5.78778
FANCA	5.78778
PTGES3L	5.78778
SLC6A4	5.46624
KNSTRN	5.14469
KRT19	5.14469
PIEZO1	5.14469
ZC3H18	5.14469
NFKB1	4.82315
RPL34	4.82315
CDC6	4.50161
SMDT1	4.50161
ARSB	4.18006
MAP2K3	4.18006
OSGIN1	4.18006
SLC9A5	4.18006
TET2	4.18006
ZDHHC7	4.18006
ADM2	3.85852
BTBD2	3.85852
DUSP14	3.85852
E2F4	3.85852
MFSD12	3.85852
NOB1	3.85852
PHLPP2	3.85852
PLXNB2	3.85852
TPPP3	3.85852
CENPN	3.53698
CMC2	3.53698
FZR1	3.53698
HCN2	3.53698
IQGAP2	3.53698
LMNB2	3.53698
SAMM50	3.53698
TIMM13	3.53698
ADAMTSL5	3.21543
APC2	3.21543
ENKD1	3.21543
GINS2	3.21543
REEP6	3.21543
RDM1	2.89389
RHBDL3	2.89389
RPS15	2.89389
TAF15	2.89389
CENPH	2.57235
ENC1	2.57235
CCNB1	2.2508
FAM83G	1.92926

### Sheet: 1 IN 10
GENESET	HGSOC genes gained/amplified in at least 10% of tcga_ov matching the FAK_Active_BCAT_UP transcripts
track_name	FREQUENCY of GENETIC GAIN (TCGA Cohort)
MYC	80.3859
FAM49B	78.4566
AGO2	77.492
CYC1	76.8489
FBXL6	76.8489
MFSD3	76.8489
RECQL4	76.8489
SCRT1	76.8489
TSTA3	76.8489
LY6E	76.5273
TRIB1	75.8842
NDUFB9	75.2412
MTBP	74.5981
DSCC1	74.2765
TBC1D31	74.2765
ENPP2	72.3473
PKHD1L1	68.8103
GATA5	67.8457
ATP9A	66.2379
BMP7	65.9164
NCALD	63.0225
KY	61.4148
PABPC1	61.4148
RPL30	61.4148
S100A11	61.4148
APH1A	61.0932
LAPTM4B	61.0932
LOR	60.7717
SCAMP3	60.7717
SULF2	60.7717
TOPBP1	60.7717
CKS1B	60.4502
MTDH	60.4502
UBE2C	59.8071
IQGAP3	59.164
SNTA1	58.1994
MMP24	57.8778
LPCAT1	57.2347
HDGF	56.9132
KIF26B	56.9132
MYBL2	56.9132
COL6A6	56.5916
NUF2	56.5916
IER5	55.9486
HMCN1	55.627
GATA2	55.3055
SRD5A1	55.3055
CCT5	54.9839
GPR161	54.9839
ILDR2	54.9839
SIPA1L2	54.6624
SIRPA	54.0193
NOP56	53.6977
PDE4DIP	53.6977
ASPM	53.3762
FAM110A	53.3762
TRIB3	53.3762
DDX11	52.7331
RAD51AP1	52.4116
ELF3	51.7685
SAMD1	51.7685
ABHD8	51.4469
ANKLE1	51.4469
MFSD2A	50.8039
RNF144B	50.8039
RNF182	50.8039
EDN2	48.8746
NACC1	48.8746
TLR5	48.8746
ADAMTS12	48.5531
TARS	48.5531
ABI3BP	47.91
DNAJC21	47.91
DSP	47.5884
SLC2A1	47.5884
TXNDC5	47.5884
SYCE2	46.9453
CCDC124	46.6238
GMNN	46.6238
LSM4	46.6238
NADK2	46.6238
PSMG4	46.6238
SKP2	46.6238
ABCF1	46.3023
AKR1C3	46.3023
DHX16	46.3023
NRM	46.3023
PPP1R10	46.3023
TUBB	46.3023
IER3	45.9807
IFI30	45.9807
CAMK1D	45.6592
CEP89	45.6592
CSNK2B	45.6592
LSM2	45.6592
VARS	45.6592
CDCA8	45.3376
CENPF	45.0161
KIF2C	45.0161
RPP21	45.0161
RPS8	45.0161
CEBPA	44.6945
DUSP22	44.6945
MCM10	44.6945
SNAI2	44.6945
UBA52	44.6945
NUP155	44.373
LIFR	44.0514
PRKCE	44.0514
STIL	44.0514
GDPD5	43.7299
PEPD	43.7299
RPS3	43.7299
EIF3K	43.4084
NAA38	43.4084
NSL1	43.4084
CUTA	43.0868
HMGA1	43.0868
PAK4	43.0868
PFDN6	43.0868
VPS52	43.0868
YJEFN3	43.0868
FANCE	42.7653
LEMD2	42.7653
MEGF8	42.7653
NEK2	42.7653
PPIL1	42.7653
RPS18	42.7653
WDR46	42.7653
CCDC141	42.4437
CLIP3	42.4437
MSH6	42.4437
NUDT3	42.4437
RPL37	42.4437
DMKN	42.1222
P2RY2	42.1222
RPL10A	42.1222
RPS10	42.1222
SDHAF1	42.1222
SPC24	42.1222
TTC7A	42.1222
UHRF1BP1	42.1222
CACNB2	41.8006
CAPNS1	41.8006
COX7A1	41.8006
CDCA7	41.4791
MRPL48	41.4791
PAF1	41.4791
COX7A2L	41.1576
TIMM50	41.1576
CUX1	40.836
CENPA	40.5145
RRM2	40.5145
CMPK2	40.1929
DLX1	40.1929
PKDCC	40.1929
RPS27A	40.1929
CDKN2D	39.8714
DPY30	39.8714
LGALSL	39.8714
MRPL2	39.2283
PEX6	39.2283
DNPH1	38.9068
MRPS18A	38.9068
PPP2R5D	38.9068
TPST1	38.9068
ESYT1	38.5852
FOXP4	38.5852
POLH	38.5852
TREM2	38.2637
TRERF1	38.2637
BYSL	37.9421
EIF3G	37.9421
FBL	37.9421
KIF21A	37.9421
PPAN	37.9421
RPS26	37.9421
GUCA1A	37.6206
HSP90AB1	37.6206
KIAA1324L	37.6206
MRPL12	36.6559
POM121	36.6559
SLC38A1	36.3344
SLC38A2	36.3344
ALYREF	36.0129
NAA10	36.0129
ANO6	35.6913
EMD	35.6913
SOCS3	35.6913
TESMIN	35.6913
WASH6P	35.6913
CENPX	35.3698
DUSP9	35.3698
LGR5	35.3698
NOTUM	35.3698
CLIC5	35.0482
AK2	34.7267
FZD7	34.7267
PCED1B	34.7267
GSTP1	34.4051
NDUFA4L2	34.4051
PPP1CA	34.4051
RAD9A	34.4051
SHMT2	34.4051
AMIGO2	34.0836
COX14	34.0836
KIF19	34.0836
TUBA1C	34.0836
AIP	33.7621
ITPRIPL1	33.7621
PFKM	33.7621
RAB40B	33.7621
ADCY6	33.4405
FMNL2	33.4405
SMAGP	33.4405
HOXC13	33.119
KAT6A	33.119
ARID5A	32.7974
LIMA1	32.7974
TUBA1B	32.7974
CASZ1	32.4759
CENPS	32.1543
RCE1	32.1543
IGFBP5	31.8328
TARBP2	31.8328
ANLN	31.5113
BARD1	31.5113
C1QTNF12	31.5113
CDC42EP4	31.5113
MGAT4A	31.5113
NOC2L	31.5113
VWA1	31.5113
KIAA1211L	31.1897
SLC22A15	31.1897
BANF1	30.8682
ENO1	30.8682
FN1	30.5466
RP9	30.5466
SF3B2	30.5466
SRM	30.5466
TBRG4	30.5466
AP5B1	30.2251
CAPN1	30.2251
CCDC85B	30.2251
CDCA5	30.2251
CFL1	30.2251
EHD1	30.2251
KPNA2	30.2251
NAALADL1	30.2251
NKAIN1	30.2251
POLA2	30.2251
RNASEH2C	30.2251
CTBP2	29.9035
FHAD1	29.9035
FIGNL1	29.9035
GPSM2	29.9035
NFE2L3	29.9035
DBNL	29.582
HOXA5	29.582
HOXA6	29.582
POLM	29.582
KAZN	29.2605
INPP5A	28.9389
SYNM	28.9389
FGFR2	28.6174
HMX2	28.6174
MPP6	28.6174
FAM131C	28.2958
RPS28	28.2958
SYT1	28.2958
TUBA4A	28.2958
AXIN2	27.9743
ERMP1	27.9743
FUT11	27.9743
PAWR	27.9743
RTL5	27.9743
CIT	27.6527
KSR2	27.6527
RCL1	27.6527
RPLP0	27.6527
RRP1B	27.6527
SCARB1	27.6527
SNRPA	27.6527
VLDLR	27.6527
CERS4	27.3312
CRIP1	27.3312
CSRP2	27.3312
NOS1	27.3312
RFC5	27.3312
ABCB9	27.0096
ADARB1	27.0096
ATP2B1	27.0096
CDCA4	27.0096
NUDT14	27.0096
POLE	27.0096
ARRDC4	26.6881
EGLN2	26.6881
SETD1B	26.6881
FHL2	26.3666
RCC1	26.3666
RPS6KA4	26.3666
SNHG12	26.3666
CHST11	26.045
RCC2	26.045
STIP1	26.045
TMEM200B	26.045
VEGFB	26.045
CORO1C	25.7235
CRTC3	25.7235
DCAF12	25.7235
ERFE	25.7235
GLTP	25.7235
IL17RC	25.7235
MGAT5	25.7235
NDRG2	25.7235
PDCD1	25.7235
PRC1	25.7235
SH2B3	25.7235
SIK1	25.7235
HS2ST1	25.4019
MAN2A2	25.4019
RACK1	25.4019
TMEM119	25.4019
UBAP2	25.4019
UBE2M	25.4019
UNG	25.4019
ADAP1	25.0804
GAS2L3	25.0804
GPER1	25.0804
HK1	25.0804
MCM6	25.0804
NANOS1	25.0804
NCKAP5	25.0804
RAB11FIP2	25.0804
TMPO	25.0804
ARHGEF39	24.7588
FGFRL1	24.7588
IDH2	24.7588
LRRC8E	24.7588
NDUFA3	24.7588
NR1H4	24.7588
RGS10	24.7588
TMCC3	24.7588
FUCA1	24.4373
INTS5	24.4373
LPAR3	24.4373
TMEM37	24.4373
TUT1	24.4373
FOCAD	24.1158
TECPR2	24.1158
TFDP1	24.1158
U2AF1	24.1158
RPS9	23.7942
DUSP1	23.4727
EIF4EBP1	23.4727
ETS2	23.4727
RTKN2	23.4727
TICRR	23.4727
ADD3	23.1511
ADO	23.1511
ERGIC1	23.1511
IRS2	23.1511
POLG	23.1511
TATDN2	23.1511
ATP11A	22.8296
ERF	22.8296
RPS19	22.8296
TIAM1	22.8296
BHLHE40	22.508
CELA3B	22.508
MFSD10	22.508
RSPH1	22.508
MYL12B	22.1865
PRICKLE2	22.1865
RBM20	22.1865
SYT7	22.1865
TTC7B	22.1865
WNT4	22.1865
ADRA2A	21.865
CHTF18	21.865
MFGE8	21.865
NDC80	21.865
NOMO1	21.865
NUBP1	21.865
RMI2	21.865
RPUSD1	21.865
SOCS1	21.865
TVP23A	21.865
ARMCX2	21.5434
AXIN1	21.5434
CCDC86	21.5434
CD44	21.5434
CIITA	21.5434
EVL	21.5434
KIT	21.5434
MRPL28	21.5434
RAB11FIP3	21.5434
SERPING1	21.5434
TMEM8A	21.5434
SLC43A3	21.2219
TNKS1BP1	21.2219
TOMM40	21.2219
WWC1	20.9003
CUEDC2	20.2572
FBXL15	20.2572
HAUS4	20.2572
IMPA2	20.2572
SPDL1	20.2572
MRPL43	19.9357
MRPS34	19.9357
PRKCD	19.9357
SUFU	19.9357
ABLIM3	19.6141
G3BP1	19.6141
HPS6	19.6141
NDUFB10	19.6141
NFATC4	19.6141
NYNRIN	19.6141
RIPK3	19.6141
SLC22A17	19.6141
TELO2	19.6141
TRAIP	19.6141
EFS	19.2926
ELOB	19.2926
GLB1	19.2926
IFT140	19.2926
KIF23	19.2926
PGP	19.2926
PKMYT1	19.2926
RNPS1	19.2926
SAPCD2	19.2926
TLE3	19.2926
TRAF7	19.2926
CCNF	18.9711
DUSP7	18.9711
NDUFB8	18.9711
POLD1	18.9711
AKT1S1	18.6495
AVPI1	18.6495
CEMIP	18.6495
HOGA1	18.6495
MARVELD1	18.6495
NUP62	18.6495
RRP9	18.6495
SNRPD2	18.6495
TWF2	18.6495
ALDH18A1	18.328
AP2S1	18.328
BCOR	18.328
EME1	18.328
GRWD1	18.328
IFRD2	18.328
RPL14	18.328
ZDHHC16	18.328
KLF5	18.0064
LMO7	18.0064
LOXL4	18.0064
PRMT1	18.0064
ARMC5	17.6849
CDIPT	17.6849
FUT2	17.6849
HIRIP3	17.6849
INO80E	17.6849
KIF11	17.6849
KIF22	17.6849
PPP4C	17.6849
DIO2	17.3633
MAMSTR	17.3633
MMS22L	17.3633
PLEKHA4	17.3633
PSTPIP1	17.3633
BAX	17.0418
MID1	17.0418
PHOSPHO1	17.0418
PLA2G4C	17.0418
RPS11	17.0418
BCKDK	16.7203
FBXL19	16.7203
SMAD3	16.7203
CDC45	16.3987
CLN3	16.3987
HNRNPA0	16.3987
SAE1	16.3987
EIF2B2	16.0772
KDM8	16.0772
PCYT1B	16.0772
RRAS2	16.0772
GTF3C1	15.7556
FOS	15.1125
SEL1L3	15.1125
SGK1	15.1125
ESR1	14.4695
KHSRP	14.1479
MTFR2	14.1479
PIF1	14.1479
APBA1	13.8264
PARVA	13.8264
PLEKHA7	13.8264
SOX6	13.5048
E2F8	12.8617
NDUFA11	12.8617
PSPC1	12.8617
ADGRG6	12.5402
GPT2	12.5402
HIVEP2	12.5402
KBTBD11	12.5402
MAP3K9	12.5402
PTPN5	12.5402
TRPM6	12.5402
ACAT2	12.2186
FAM57A	12.2186
FST	12.2186
IER5L	12.2186
PHF19	12.2186
ARID1B	11.8971
LONP1	11.8971
RGS3	11.8971
ALOX5AP	11.5756
LHX6	11.5756
PBX3	11.5756
SMPD1	11.5756
TMEM242	11.5756
RPL36	11.254
ASS1	10.9325
CTR9	10.9325
EIF5A	10.9325
GAB1	10.9325
KCNQ1	10.9325
RASL10A	10.9325
STIM1	10.9325
AMPD3	10.6109
EWSR1	10.6109
GADD45G	10.6109
KDM4B	10.6109
RPL27A	10.6109
WEE1	10.6109
ALDH1A2	10.2894
LGALS2	10.2894
PBK	10.2894
PELI2	10.2894
RHOG	10.2894
RPLP2	10.2894
SASH1	10.2894
SLC25A22	10.2894
TALDO1	10.2894

### Sheet: 1 IN 5
GENESET	HGSOC genes gained/amplified in at least 20% of tcga_ov matching the FAK_Active_BCAT_UP transcripts
track_name	FREQUENCY of GENETIC GAIN (TCGA Cohort)
MYC	80.3859
FAM49B	78.4566
AGO2	77.492
CYC1	76.8489
FBXL6	76.8489
MFSD3	76.8489
RECQL4	76.8489
SCRT1	76.8489
TSTA3	76.8489
LY6E	76.5273
TRIB1	75.8842
NDUFB9	75.2412
MTBP	74.5981
DSCC1	74.2765
TBC1D31	74.2765
ENPP2	72.3473
PKHD1L1	68.8103
GATA5	67.8457
ATP9A	66.2379
BMP7	65.9164
NCALD	63.0225
KY	61.4148
PABPC1	61.4148
RPL30	61.4148
S100A11	61.4148
APH1A	61.0932
LAPTM4B	61.0932
LOR	60.7717
SCAMP3	60.7717
SULF2	60.7717
TOPBP1	60.7717
CKS1B	60.4502
MTDH	60.4502
UBE2C	59.8071
IQGAP3	59.164
SNTA1	58.1994
MMP24	57.8778
LPCAT1	57.2347
HDGF	56.9132
KIF26B	56.9132
MYBL2	56.9132
COL6A6	56.5916
NUF2	56.5916
IER5	55.9486
HMCN1	55.627
GATA2	55.3055
SRD5A1	55.3055
CCT5	54.9839
GPR161	54.9839
ILDR2	54.9839
SIPA1L2	54.6624
SIRPA	54.0193
NOP56	53.6977
PDE4DIP	53.6977
ASPM	53.3762
FAM110A	53.3762
TRIB3	53.3762
DDX11	52.7331
RAD51AP1	52.4116
ELF3	51.7685
SAMD1	51.7685
ABHD8	51.4469
ANKLE1	51.4469
MFSD2A	50.8039
RNF144B	50.8039
RNF182	50.8039
EDN2	48.8746
NACC1	48.8746
TLR5	48.8746
ADAMTS12	48.5531
TARS	48.5531
ABI3BP	47.91
DNAJC21	47.91
DSP	47.5884
SLC2A1	47.5884
TXNDC5	47.5884
SYCE2	46.9453
CCDC124	46.6238
GMNN	46.6238
LSM4	46.6238
NADK2	46.6238
PSMG4	46.6238
SKP2	46.6238
ABCF1	46.3023
AKR1C3	46.3023
DHX16	46.3023
NRM	46.3023
PPP1R10	46.3023
TUBB	46.3023
IER3	45.9807
IFI30	45.9807
CAMK1D	45.6592
CEP89	45.6592
CSNK2B	45.6592
LSM2	45.6592
VARS	45.6592
CDCA8	45.3376
CENPF	45.0161
KIF2C	45.0161
RPP21	45.0161
RPS8	45.0161
CEBPA	44.6945
DUSP22	44.6945
MCM10	44.6945
SNAI2	44.6945
UBA52	44.6945
NUP155	44.373
LIFR	44.0514
PRKCE	44.0514
STIL	44.0514
GDPD5	43.7299
PEPD	43.7299
RPS3	43.7299
EIF3K	43.4084
NAA38	43.4084
NSL1	43.4084
CUTA	43.0868
HMGA1	43.0868
PAK4	43.0868
PFDN6	43.0868
VPS52	43.0868
YJEFN3	43.0868
FANCE	42.7653
LEMD2	42.7653
MEGF8	42.7653
NEK2	42.7653
PPIL1	42.7653
RPS18	42.7653
WDR46	42.7653
CCDC141	42.4437
CLIP3	42.4437
MSH6	42.4437
NUDT3	42.4437
RPL37	42.4437
DMKN	42.1222
P2RY2	42.1222
RPL10A	42.1222
RPS10	42.1222
SDHAF1	42.1222
SPC24	42.1222
TTC7A	42.1222
UHRF1BP1	42.1222
CACNB2	41.8006
CAPNS1	41.8006
COX7A1	41.8006
CDCA7	41.4791
MRPL48	41.4791
PAF1	41.4791
COX7A2L	41.1576
TIMM50	41.1576
CUX1	40.836
CENPA	40.5145
RRM2	40.5145
CMPK2	40.1929
DLX1	40.1929
PKDCC	40.1929
RPS27A	40.1929
CDKN2D	39.8714
DPY30	39.8714
LGALSL	39.8714
MRPL2	39.2283
PEX6	39.2283
DNPH1	38.9068
MRPS18A	38.9068
PPP2R5D	38.9068
TPST1	38.9068
ESYT1	38.5852
FOXP4	38.5852
POLH	38.5852
TREM2	38.2637
TRERF1	38.2637
BYSL	37.9421
EIF3G	37.9421
FBL	37.9421
KIF21A	37.9421
PPAN	37.9421
RPS26	37.9421
GUCA1A	37.6206
HSP90AB1	37.6206
KIAA1324L	37.6206
MRPL12	36.6559
POM121	36.6559
SLC38A1	36.3344
SLC38A2	36.3344
ALYREF	36.0129
NAA10	36.0129
ANO6	35.6913
EMD	35.6913
SOCS3	35.6913
TESMIN	35.6913
WASH6P	35.6913
CENPX	35.3698
DUSP9	35.3698
LGR5	35.3698
NOTUM	35.3698
CLIC5	35.0482
AK2	34.7267
FZD7	34.7267
PCED1B	34.7267
GSTP1	34.4051
NDUFA4L2	34.4051
PPP1CA	34.4051
RAD9A	34.4051
SHMT2	34.4051
AMIGO2	34.0836
COX14	34.0836
KIF19	34.0836
TUBA1C	34.0836
AIP	33.7621
ITPRIPL1	33.7621
PFKM	33.7621
RAB40B	33.7621
ADCY6	33.4405
FMNL2	33.4405
SMAGP	33.4405
HOXC13	33.119
KAT6A	33.119
ARID5A	32.7974
LIMA1	32.7974
TUBA1B	32.7974
CASZ1	32.4759
CENPS	32.1543
RCE1	32.1543
IGFBP5	31.8328
TARBP2	31.8328
ANLN	31.5113
BARD1	31.5113
C1QTNF12	31.5113
CDC42EP4	31.5113
MGAT4A	31.5113
NOC2L	31.5113
VWA1	31.5113
KIAA1211L	31.1897
SLC22A15	31.1897
BANF1	30.8682
ENO1	30.8682
FN1	30.5466
RP9	30.5466
SF3B2	30.5466
SRM	30.5466
TBRG4	30.5466
AP5B1	30.2251
CAPN1	30.2251
CCDC85B	30.2251
CDCA5	30.2251
CFL1	30.2251
EHD1	30.2251
KPNA2	30.2251
NAALADL1	30.2251
NKAIN1	30.2251
POLA2	30.2251
RNASEH2C	30.2251
CTBP2	29.9035
FHAD1	29.9035
FIGNL1	29.9035
GPSM2	29.9035
NFE2L3	29.9035
DBNL	29.582
HOXA5	29.582
HOXA6	29.582
POLM	29.582
KAZN	29.2605
INPP5A	28.9389
SYNM	28.9389
FGFR2	28.6174
HMX2	28.6174
MPP6	28.6174
FAM131C	28.2958
RPS28	28.2958
SYT1	28.2958
TUBA4A	28.2958
AXIN2	27.9743
ERMP1	27.9743
FUT11	27.9743
PAWR	27.9743
RTL5	27.9743
CIT	27.6527
KSR2	27.6527
RCL1	27.6527
RPLP0	27.6527
RRP1B	27.6527
SCARB1	27.6527
SNRPA	27.6527
VLDLR	27.6527
CERS4	27.3312
CRIP1	27.3312
CSRP2	27.3312
NOS1	27.3312
RFC5	27.3312
ABCB9	27.0096
ADARB1	27.0096
ATP2B1	27.0096
CDCA4	27.0096
NUDT14	27.0096
POLE	27.0096
ARRDC4	26.6881
EGLN2	26.6881
SETD1B	26.6881
FHL2	26.3666
RCC1	26.3666
RPS6KA4	26.3666
SNHG12	26.3666
CHST11	26.045
RCC2	26.045
STIP1	26.045
TMEM200B	26.045
VEGFB	26.045
CORO1C	25.7235
CRTC3	25.7235
DCAF12	25.7235
ERFE	25.7235
GLTP	25.7235
IL17RC	25.7235
MGAT5	25.7235
NDRG2	25.7235
PDCD1	25.7235
PRC1	25.7235
SH2B3	25.7235
SIK1	25.7235
HS2ST1	25.4019
MAN2A2	25.4019
RACK1	25.4019
TMEM119	25.4019
UBAP2	25.4019
UBE2M	25.4019
UNG	25.4019
ADAP1	25.0804
GAS2L3	25.0804
GPER1	25.0804
HK1	25.0804
MCM6	25.0804
NANOS1	25.0804
NCKAP5	25.0804
RAB11FIP2	25.0804
TMPO	25.0804
ARHGEF39	24.7588
FGFRL1	24.7588
IDH2	24.7588
LRRC8E	24.7588
NDUFA3	24.7588
NR1H4	24.7588
RGS10	24.7588
TMCC3	24.7588
FUCA1	24.4373
INTS5	24.4373
LPAR3	24.4373
TMEM37	24.4373
TUT1	24.4373
FOCAD	24.1158
TECPR2	24.1158
TFDP1	24.1158
U2AF1	24.1158
RPS9	23.7942
DUSP1	23.4727
EIF4EBP1	23.4727
ETS2	23.4727
RTKN2	23.4727
TICRR	23.4727
ADD3	23.1511
ADO	23.1511
ERGIC1	23.1511
IRS2	23.1511
POLG	23.1511
TATDN2	23.1511
ATP11A	22.8296
ERF	22.8296
RPS19	22.8296
TIAM1	22.8296
BHLHE40	22.508
CELA3B	22.508
MFSD10	22.508
RSPH1	22.508
MYL12B	22.1865
PRICKLE2	22.1865
RBM20	22.1865
SYT7	22.1865
TTC7B	22.1865
WNT4	22.1865
ADRA2A	21.865
CHTF18	21.865
MFGE8	21.865
NDC80	21.865
NOMO1	21.865
NUBP1	21.865
RMI2	21.865
RPUSD1	21.865
SOCS1	21.865
TVP23A	21.865
ARMCX2	21.5434
AXIN1	21.5434
CCDC86	21.5434
CD44	21.5434
CIITA	21.5434
EVL	21.5434
KIT	21.5434
MRPL28	21.5434
RAB11FIP3	21.5434
SERPING1	21.5434
TMEM8A	21.5434
SLC43A3	21.2219
TNKS1BP1	21.2219
TOMM40	21.2219
WWC1	20.9003
CUEDC2	20.2572
FBXL15	20.2572
HAUS4	20.2572
IMPA2	20.2572
SPDL1	20.2572

### Sheet: 1 IN 3
GENESET	HGSOC genes gained/amplified in at least 33% of tcga_ov matching the FAK_Active_BCAT_UP transcripts
track_name	FREQUENCY of GENETIC GAIN (TCGA Cohort)
MYC	80.3859
FAM49B	78.4566
AGO2	77.492
CYC1	76.8489
FBXL6	76.8489
MFSD3	76.8489
RECQL4	76.8489
SCRT1	76.8489
TSTA3	76.8489
LY6E	76.5273
TRIB1	75.8842
NDUFB9	75.2412
MTBP	74.5981
DSCC1	74.2765
TBC1D31	74.2765
ENPP2	72.3473
PKHD1L1	68.8103
GATA5	67.8457
ATP9A	66.2379
BMP7	65.9164
NCALD	63.0225
KY	61.4148
PABPC1	61.4148
RPL30	61.4148
S100A11	61.4148
APH1A	61.0932
LAPTM4B	61.0932
LOR	60.7717
SCAMP3	60.7717
SULF2	60.7717
TOPBP1	60.7717
CKS1B	60.4502
MTDH	60.4502
UBE2C	59.8071
IQGAP3	59.164
SNTA1	58.1994
MMP24	57.8778
LPCAT1	57.2347
HDGF	56.9132
KIF26B	56.9132
MYBL2	56.9132
COL6A6	56.5916
NUF2	56.5916
IER5	55.9486
HMCN1	55.627
GATA2	55.3055
SRD5A1	55.3055
CCT5	54.9839
GPR161	54.9839
ILDR2	54.9839
SIPA1L2	54.6624
SIRPA	54.0193
NOP56	53.6977
PDE4DIP	53.6977
ASPM	53.3762
FAM110A	53.3762
TRIB3	53.3762
DDX11	52.7331
RAD51AP1	52.4116
ELF3	51.7685
SAMD1	51.7685
ABHD8	51.4469
ANKLE1	51.4469
MFSD2A	50.8039
RNF144B	50.8039
RNF182	50.8039
EDN2	48.8746
NACC1	48.8746
TLR5	48.8746
ADAMTS12	48.5531
TARS	48.5531
ABI3BP	47.91
DNAJC21	47.91
DSP	47.5884
SLC2A1	47.5884
TXNDC5	47.5884
SYCE2	46.9453
CCDC124	46.6238
GMNN	46.6238
LSM4	46.6238
NADK2	46.6238
PSMG4	46.6238
SKP2	46.6238
ABCF1	46.3023
AKR1C3	46.3023
DHX16	46.3023
NRM	46.3023
PPP1R10	46.3023
TUBB	46.3023
IER3	45.9807
IFI30	45.9807
CAMK1D	45.6592
CEP89	45.6592
CSNK2B	45.6592
LSM2	45.6592
VARS	45.6592
CDCA8	45.3376
CENPF	45.0161
KIF2C	45.0161
RPP21	45.0161
RPS8	45.0161
CEBPA	44.6945
DUSP22	44.6945
MCM10	44.6945
SNAI2	44.6945
UBA52	44.6945
NUP155	44.373
LIFR	44.0514
PRKCE	44.0514
STIL	44.0514
GDPD5	43.7299
PEPD	43.7299
RPS3	43.7299
EIF3K	43.4084
NAA38	43.4084
NSL1	43.4084
CUTA	43.0868
HMGA1	43.0868
PAK4	43.0868
PFDN6	43.0868
VPS52	43.0868
YJEFN3	43.0868
FANCE	42.7653
LEMD2	42.7653
MEGF8	42.7653
NEK2	42.7653
PPIL1	42.7653
RPS18	42.7653
WDR46	42.7653
CCDC141	42.4437
CLIP3	42.4437
MSH6	42.4437
NUDT3	42.4437
RPL37	42.4437
DMKN	42.1222
P2RY2	42.1222
RPL10A	42.1222
RPS10	42.1222
SDHAF1	42.1222
SPC24	42.1222
TTC7A	42.1222
UHRF1BP1	42.1222
CACNB2	41.8006
CAPNS1	41.8006
COX7A1	41.8006
CDCA7	41.4791
MRPL48	41.4791
PAF1	41.4791
COX7A2L	41.1576
TIMM50	41.1576
CUX1	40.836
CENPA	40.5145
RRM2	40.5145
CMPK2	40.1929
DLX1	40.1929
PKDCC	40.1929
RPS27A	40.1929
CDKN2D	39.8714
DPY30	39.8714
LGALSL	39.8714
MRPL2	39.2283
PEX6	39.2283
DNPH1	38.9068
MRPS18A	38.9068
PPP2R5D	38.9068
TPST1	38.9068
ESYT1	38.5852
FOXP4	38.5852
POLH	38.5852
TREM2	38.2637
TRERF1	38.2637
BYSL	37.9421
EIF3G	37.9421
FBL	37.9421
KIF21A	37.9421
PPAN	37.9421
RPS26	37.9421
GUCA1A	37.6206
HSP90AB1	37.6206
KIAA1324L	37.6206
MRPL12	36.6559
POM121	36.6559
SLC38A1	36.3344
SLC38A2	36.3344
ALYREF	36.0129
NAA10	36.0129
ANO6	35.6913
EMD	35.6913
SOCS3	35.6913
TESMIN	35.6913
WASH6P	35.6913
CENPX	35.3698
DUSP9	35.3698
LGR5	35.3698
NOTUM	35.3698
CLIC5	35.0482
AK2	34.7267
FZD7	34.7267
PCED1B	34.7267
GSTP1	34.4051
NDUFA4L2	34.4051
PPP1CA	34.4051
RAD9A	34.4051
SHMT2	34.4051
AMIGO2	34.0836
COX14	34.0836
KIF19	34.0836
TUBA1C	34.0836
AIP	33.7621
ITPRIPL1	33.7621
PFKM	33.7621
RAB40B	33.7621
ADCY6	33.4405
FMNL2	33.4405
SMAGP	33.4405
HOXC13	33.119
KAT6A	33.119

### Sheet: MAJORITY
GENESET	HGSOC genes gained/amplified in at least 50% of tcga_ov matching the FAK_Active_BCAT_UP transcripts
track_name	FREQUENCY of GENETIC GAIN (TCGA Cohort)
MYC	80.3859
FAM49B	78.4566
AGO2	77.492
CYC1	76.8489
FBXL6	76.8489
MFSD3	76.8489
RECQL4	76.8489
SCRT1	76.8489
TSTA3	76.8489
LY6E	76.5273
TRIB1	75.8842
NDUFB9	75.2412
MTBP	74.5981
DSCC1	74.2765
TBC1D31	74.2765
ENPP2	72.3473
PKHD1L1	68.8103
GATA5	67.8457
ATP9A	66.2379
BMP7	65.9164
NCALD	63.0225
KY	61.4148
PABPC1	61.4148
RPL30	61.4148
S100A11	61.4148
APH1A	61.0932
LAPTM4B	61.0932
LOR	60.7717
SCAMP3	60.7717
SULF2	60.7717
TOPBP1	60.7717
CKS1B	60.4502
MTDH	60.4502
UBE2C	59.8071
IQGAP3	59.164
SNTA1	58.1994
MMP24	57.8778
LPCAT1	57.2347
HDGF	56.9132
KIF26B	56.9132
MYBL2	56.9132
COL6A6	56.5916
NUF2	56.5916
IER5	55.9486
HMCN1	55.627
GATA2	55.3055
SRD5A1	55.3055
CCT5	54.9839
GPR161	54.9839
ILDR2	54.9839
SIPA1L2	54.6624
SIRPA	54.0193
NOP56	53.6977
PDE4DIP	53.6977
ASPM	53.3762
FAM110A	53.3762
TRIB3	53.3762
DDX11	52.7331
RAD51AP1	52.4116
ELF3	51.7685
SAMD1	51.7685
ABHD8	51.4469
ANKLE1	51.4469
MFSD2A	50.8039
RNF144B	50.8039
RNF182	50.8039
